# Cell-ID: gene signature extraction and cell identity recognition at individual cell level

**DOI:** 10.1101/2020.07.23.215525

**Authors:** Cortal Akira, Martignetti Loredana, Six Emmanuelle, Rausell Antonio

**Affiliations:** Paris University, Imagine Institute, 75015 Paris, France, EU; Clinical Bioinformatics Laboratory, INSERM UMR1163, Necker Hospital for Sick Children, 75015 Paris, France, EU; Laboratory of Human Lymphohematopoiesis, INSERM UMR 1163, Paris, France

## Abstract

The exhaustive exploration of human cell heterogeneity requires the unbiased identification of molecular signatures that can serve as unique cell identity cards for every cell in the body. However, the stochasticity associated with high-throughput single-cell sequencing has made it necessary to use clustering-based computational approaches in which the characterization of cell-type heterogeneity is performed at cell-subpopulation level rather than at full single-cell resolution. We present here Cell-ID, a clustering-free multivariate statistical method for the robust extraction of per-cell gene signatures from single-cell sequencing data. Cell-ID signatures allow unbiased cell identity recognition across different donors, tissues-of-origin, model organisms and single-cell omics technologies. Cell-ID is distributed as an open-source R software package: https://github.com/RausellLab/CelliD.
