## Supplementary Tables 1-11 for "Cell-ID: gene signature extraction and cell identity recognition at individual cell level": SupTable1.xlsx

### Sheet: schwann_cells_from_Muraro
functional term	database	median_minus_log_10_pvalue	mean_minus_log_10_pvalue	stdev_minus_log_10_pval	Genes in the functional term overlapping with more than 50% of the cells for which the term is significantly enriched
axonogenesis (GO:0007409)	GO Biological Process	4.23092	4.23092	0	ANK3, GAP43, GFRA1, NGFR, S100B, SEMA3C, SLITRK2
extracellular matrix organization (GO:0030198)	GO Biological Process	3.87669	3.87669	0.47421	A2M, COL8A1, GPM6B, ITGA9, LOXL3, MMP19, TGFBI
axon development (GO:0061564)	GO Biological Process	3.60482	3.60482	0.612674	ANK3, GAP43, PLP1, S100B, SLITRK2
Neural Crest Differentiation WP2064	WikiPathways	3.51714	3.51714	0.601422	DCT, MIA, PMP22, SOX10, TFAP2A
filopodium membrane (GO:0031527)	GO Cellular Component	3.4125	3.4125	0	ANTXR1, GAP43
nervous system development (GO:0007399)	GO Biological Process	3.08748	3.08748	0	GFRA1, GPM6B, PMP22, PTN, PTPRZ1, S100B, ZEB2
copper ion binding (GO:0005507)	GO Molecular Function	3.00381	3.00381	1.47085	DCT, IL1A, LOXL3
Cell adhesion molecules (CAMs)	KEGG	2.96152	2.96152	1.00218	CLDN11, ITGA9, LRRC4C, NLGN4X
L1CAM interactions Homo sapiens R-HSA-373760	Reactome	2.91793	2.91793	0	ANK3, ITGA9, NRP2, SCN7A
Spinal Cord Injury WP2431	WikiPathways	2.85629	2.85629	2.08029	GAP43, IL1A, NGFR, PTPRZ1
regulation of bone mineralization (GO:0030500)	GO Biological Process	2.84406	2.84406	2.65626	GPM6B, TFAP2A
Extracellular matrix organization Homo sapiens R-HSA-1474244	Reactome	2.76689	2.76689	0.768299	A2M, CAPN3, COL8A1, ITGA9, LOXL3, MMP19
intercalated disc (GO:0014704)	GO Cellular Component	2.76003	2.76003	0.766527	AKAP6, ANK3, FXYD1
positive regulation of intracellular signal transduction (GO:1902533)	GO Biological Process	2.7485	2.7485	1.57123	AXL, BTC, IL1A, NGFR, S100B, WNT16
Axon guidance Homo sapiens R-HSA-422475	Reactome	2.64594	2.64594	0.89975	ANK3, BTC, GFRA1, ITGA9, NRP2, SCN7A
protein tyrosine kinase activity (GO:0004713)	GO Molecular Function	2.62961	2.62961	2.26839	AXL, BTC
positive regulation of ossification (GO:0045778)	GO Biological Process	2.57865	2.57865	1.29998	GPM6B, RUNX2, TFAP2A
glial cell differentiation (GO:0010001)	GO Biological Process	2.55056	2.55056	0	PLP1, PTPRZ1, SOX10
axon guidance (GO:0007411)	GO Biological Process	2.52531	2.52531	0	GAP43, GFRA1, NGFR, SEMA3C
Glial Cell Differentiation WP2276	WikiPathways	2.50608	2.50608	0	GAP43, PLP1
generation of neurons (GO:0048699)	GO Biological Process	2.45744	2.45744	0.961765	NLGN4X, RUNX2, WNT16
Matrix Metalloproteinases WP129	WikiPathways	2.445	2.445	0	MMP19, TIMP4
positive regulation of cation transmembrane transport (GO:1904064)	GO Biological Process	2.40193	2.40193	0.877928	AKAP6, ANK3
central nervous system myelination (GO:0022010)	GO Biological Process	2.38472	2.38472	0	PLP1, SOX10
lamellipodium membrane (GO:0031258)	GO Cellular Component	2.38472	2.38472	0	ANTXR1
cell morphogenesis involved in neuron differentiation (GO:0048667)	GO Biological Process	2.31249	2.31249	0	ANK3, S100B, SLITRK2
Interaction between L1 and Ankyrins Homo sapiens R-HSA-445095	Reactome	2.30328	2.30328	0	ANK3, SCN7A
sarcoplasmic reticulum (GO:0016529)	GO Cellular Component	2.30328	2.30328	0	AKAP6, ANK3
negative regulation of signal transduction (GO:0009968)	GO Biological Process	2.24464	2.24464	0	AXL, BTC, DKK3, NLGN4X
growth factor activity (GO:0008083)	GO Molecular Function	2.22994	2.22994	0	BTC, PTN
sarcoplasm (GO:0016528)	GO Cellular Component	2.21802	2.21802	0	AKAP6, ANK3
positive regulation of interleukin-2 production (GO:0032743)	GO Biological Process	2.21723	2.21723	0.819263	IL1A
collagen binding (GO:0005518)	GO Molecular Function	2.21292	2.21292	0.640973	ANTXR1, TGFBI
Hippo-Merlin Signaling Dysregulation WP4541	WikiPathways	2.18311	2.18311	0.469972	CDH19, ITGA9, NGFR
mesenchymal cell differentiation (GO:0048762)	GO Biological Process	2.17183	2.17183	2.48894	LOXL3
growth factor receptor binding (GO:0070851)	GO Molecular Function	2.14088	2.14088	0.527136	BTC, IL1A
positive regulation of calcium ion transmembrane transport (GO:1904427)	GO Biological Process	2.11137	2.11137	0.785751	AKAP6, CAPN3
cellular response to cytokine stimulus (GO:0071345)	GO Biological Process	2.10883	2.10883	0.602827	AKAP6, AXL, IL1A, LRRC4C, PTPRZ1
regulation of synapse assembly (GO:0051963)	GO Biological Process	2.10153	2.10153	0	SLITRK2
positive regulation of cellular process (GO:0048522)	GO Biological Process	2.09195	2.09195	0.831455	AKAP6, BTC, PTN
calcium ion binding (GO:0005509)	GO Molecular Function	2.08455	2.08455	0.348654	CAPN3, CDH19, PLA2G4A, S100B
regulation of ERBB signaling pathway (GO:1901184)	GO Biological Process	2.06259	2.06259	0.770322	BTC
cell morphogenesis involved in differentiation (GO:0000904)	GO Biological Process	2.04709	2.04709	1.71199	ANTXR1, BVES
myelination (GO:0042552)	GO Biological Process	2.03039	2.03039	0	FAM126A, PLP1, SOX10
Nuclear signaling by ERBB4 Homo sapiens R-HSA-1251985	Reactome	2.03039	2.03039	0	BTC, S100B
Cell Differentiation - Index expanded WP2023	WikiPathways	2.02658	2.02658	0	RUNX2
oligodendrocyte development (GO:0014003)	GO Biological Process	2.02658	2.02658	0	PLP1, SOX10
negative regulation of apoptotic process (GO:0043066)	GO Biological Process	2.01917	2.01917	0.557625	AXL, CAPN3, CRYAB, NGFR, TFAP2A
chondrocyte differentiation (GO:0002062)	GO Biological Process	2.01623	2.01623	0.755663	RUNX2
Developmental Biology Homo sapiens R-HSA-1266738	Reactome	2.00012	2.00012	0.907095	ANK3, BTC, GFRA1, ITGA9, NRP2, SCN7A

### Sheet: schwann_cells_from_Segerstolpe
functional term	database	median_minus_log_10_pvalue	mean_minus_log_10_pvalue	stdev_minus_log_10_pval	Genes in the functional term overlapping with more than 50% of the cells for which the term is significantly enriched
axonogenesis (GO:0007409)	GO Biological Process	4.23092	4.23092	0	ANK3, GAP43, GFRA1, NGFR, S100B, SEMA3C, SLITRK2
extracellular matrix organization (GO:0030198)	GO Biological Process	3.87669	3.87669	0.47421	A2M, COL8A1, GPM6B, ITGA9, LOXL3, MMP19, TGFBI
axon development (GO:0061564)	GO Biological Process	3.60482	3.60482	0.612674	ANK3, GAP43, PLP1, S100B, SLITRK2
Neural Crest Differentiation WP2064	WikiPathways	3.51714	3.51714	0.601422	DCT, MIA, PMP22, SOX10, TFAP2A
filopodium membrane (GO:0031527)	GO Cellular Component	3.4125	3.4125	0	ANTXR1, GAP43
nervous system development (GO:0007399)	GO Biological Process	3.08748	3.08748	0	GFRA1, GPM6B, PMP22, PTN, PTPRZ1, S100B, ZEB2
copper ion binding (GO:0005507)	GO Molecular Function	3.00381	3.00381	1.47085	DCT, IL1A, LOXL3
Cell adhesion molecules (CAMs)	KEGG	2.96152	2.96152	1.00218	CLDN11, ITGA9, LRRC4C, NLGN4X
L1CAM interactions Homo sapiens R-HSA-373760	Reactome	2.91793	2.91793	0	ANK3, ITGA9, NRP2, SCN7A
Spinal Cord Injury WP2431	WikiPathways	2.85629	2.85629	2.08029	GAP43, IL1A, NGFR, PTPRZ1
regulation of bone mineralization (GO:0030500)	GO Biological Process	2.84406	2.84406	2.65626	GPM6B, TFAP2A
Extracellular matrix organization Homo sapiens R-HSA-1474244	Reactome	2.76689	2.76689	0.768299	A2M, CAPN3, COL8A1, ITGA9, LOXL3, MMP19
intercalated disc (GO:0014704)	GO Cellular Component	2.76003	2.76003	0.766527	AKAP6, ANK3, FXYD1
positive regulation of intracellular signal transduction (GO:1902533)	GO Biological Process	2.7485	2.7485	1.57123	AXL, BTC, IL1A, NGFR, S100B, WNT16
Axon guidance Homo sapiens R-HSA-422475	Reactome	2.64594	2.64594	0.89975	ANK3, BTC, GFRA1, ITGA9, NRP2, SCN7A
protein tyrosine kinase activity (GO:0004713)	GO Molecular Function	2.62961	2.62961	2.26839	AXL, BTC
positive regulation of ossification (GO:0045778)	GO Biological Process	2.57865	2.57865	1.29998	GPM6B, RUNX2, TFAP2A
glial cell differentiation (GO:0010001)	GO Biological Process	2.55056	2.55056	0	PLP1, PTPRZ1, SOX10
axon guidance (GO:0007411)	GO Biological Process	2.52531	2.52531	0	GAP43, GFRA1, NGFR, SEMA3C
Glial Cell Differentiation WP2276	WikiPathways	2.50608	2.50608	0	GAP43, PLP1
generation of neurons (GO:0048699)	GO Biological Process	2.45744	2.45744	0.961765	NLGN4X, RUNX2, WNT16
Matrix Metalloproteinases WP129	WikiPathways	2.445	2.445	0	MMP19, TIMP4
positive regulation of cation transmembrane transport (GO:1904064)	GO Biological Process	2.40193	2.40193	0.877928	AKAP6, ANK3
central nervous system myelination (GO:0022010)	GO Biological Process	2.38472	2.38472	0	PLP1, SOX10
lamellipodium membrane (GO:0031258)	GO Cellular Component	2.38472	2.38472	0	ANTXR1
cell morphogenesis involved in neuron differentiation (GO:0048667)	GO Biological Process	2.31249	2.31249	0	ANK3, S100B, SLITRK2
Interaction between L1 and Ankyrins Homo sapiens R-HSA-445095	Reactome	2.30328	2.30328	0	ANK3, SCN7A
sarcoplasmic reticulum (GO:0016529)	GO Cellular Component	2.30328	2.30328	0	AKAP6, ANK3
negative regulation of signal transduction (GO:0009968)	GO Biological Process	2.24464	2.24464	0	AXL, BTC, DKK3, NLGN4X
growth factor activity (GO:0008083)	GO Molecular Function	2.22994	2.22994	0	BTC, PTN
sarcoplasm (GO:0016528)	GO Cellular Component	2.21802	2.21802	0	AKAP6, ANK3
positive regulation of interleukin-2 production (GO:0032743)	GO Biological Process	2.21723	2.21723	0.819263	IL1A
collagen binding (GO:0005518)	GO Molecular Function	2.21292	2.21292	0.640973	ANTXR1, TGFBI
Hippo-Merlin Signaling Dysregulation WP4541	WikiPathways	2.18311	2.18311	0.469972	CDH19, ITGA9, NGFR
mesenchymal cell differentiation (GO:0048762)	GO Biological Process	2.17183	2.17183	2.48894	LOXL3
growth factor receptor binding (GO:0070851)	GO Molecular Function	2.14088	2.14088	0.527136	BTC, IL1A
positive regulation of calcium ion transmembrane transport (GO:1904427)	GO Biological Process	2.11137	2.11137	0.785751	AKAP6, CAPN3
cellular response to cytokine stimulus (GO:0071345)	GO Biological Process	2.10883	2.10883	0.602827	AKAP6, AXL, IL1A, LRRC4C, PTPRZ1
regulation of synapse assembly (GO:0051963)	GO Biological Process	2.10153	2.10153	0	SLITRK2
positive regulation of cellular process (GO:0048522)	GO Biological Process	2.09195	2.09195	0.831455	AKAP6, BTC, PTN
calcium ion binding (GO:0005509)	GO Molecular Function	2.08455	2.08455	0.348654	CAPN3, CDH19, PLA2G4A, S100B
regulation of ERBB signaling pathway (GO:1901184)	GO Biological Process	2.06259	2.06259	0.770322	BTC
cell morphogenesis involved in differentiation (GO:0000904)	GO Biological Process	2.04709	2.04709	1.71199	ANTXR1, BVES
myelination (GO:0042552)	GO Biological Process	2.03039	2.03039	0	FAM126A, PLP1, SOX10
Nuclear signaling by ERBB4 Homo sapiens R-HSA-1251985	Reactome	2.03039	2.03039	0	BTC, S100B
Cell Differentiation - Index expanded WP2023	WikiPathways	2.02658	2.02658	0	RUNX2
oligodendrocyte development (GO:0014003)	GO Biological Process	2.02658	2.02658	0	PLP1, SOX10
negative regulation of apoptotic process (GO:0043066)	GO Biological Process	2.01917	2.01917	0.557625	AXL, CAPN3, CRYAB, NGFR, TFAP2A
chondrocyte differentiation (GO:0002062)	GO Biological Process	2.01623	2.01623	0.755663	RUNX2
Developmental Biology Homo sapiens R-HSA-1266738	Reactome	2.00012	2.00012	0.907095	ANK3, BTC, GFRA1, ITGA9, NRP2, SCN7A

### Sheet: SCC_from_Wu
functional term	database	median_minus_log_10_pvalue	mean_minus_log_10_pvalue	stdev_minus_log_10_pval	Genes in the functional term overlapping with more than 50% of the cells for which the term is significantly enriched
lipoxin biosynthetic process (GO:2001301)	GO Biological Process	4.4242	4.27993	0.492376	Alox5, Alox5ap, Ltc4s
regulation of microvillus organization (GO:0032530)	GO Biological Process	4.18519	4.18519	0	Atp8b1, Cdhr5, Ush1c
icosanoid biosynthetic process (GO:0046456)	GO Biological Process	3.66216	3.54215	0.409563	Alox5, Alox5ap, Ltc4s
leukotriene biosynthetic process (GO:0019370)	GO Biological Process	3.52788	3.45537	0.486249	Alox5, Alox5ap, Ltc4s
unsaturated fatty acid biosynthetic process (GO:0006636)	GO Biological Process	3.40696	3.29474	0.382992	Alox5, Alox5ap, Ltc4s
icosanoid metabolic process (GO:0006690)	GO Biological Process	3.23918	3.18455	0.360996	Alox5, Alox5ap, Ltc4s, Pla2g4a
lipoxygenase pathway (GO:0019372)	GO Biological Process	3.19631	3.09044	0.361329	Alox5, Alox5ap, Ltc4s
leukotriene metabolic process (GO:0006691)	GO Biological Process	3.10341	3.03898	0.432751	Alox5, Alox5ap, Ltc4s
mesoderm development (GO:0007498)	GO Biological Process	2.93693	2.87152	0.277425	Bmx, Hck, Matk
cellular response to interleukin-17 (GO:0097398)	GO Biological Process	2.8174	2.73073	0.367551	Il17rb, Il25
interleukin-17-mediated signaling pathway (GO:0097400)	GO Biological Process	2.8174	2.73073	0.367551	Il17rb, Il25
negative regulation of myeloid cell apoptotic process (GO:0033033)	GO Biological Process	2.8174	2.17667	1.05307	Apoh, Irf7
cellular biogenic amine catabolic process (GO:0042402)	GO Biological Process	2.6449	2.6449	0	Chdh, Hnmt
ERBB signaling pathway (GO:0038127)	GO Biological Process	2.60398	2.25174	0.387331	Matk, Nrg4, Ptpn18, Sox9, Vil1
plasminogen activation (GO:0031639)	GO Biological Process	2.50236	2.03889	0.67819	Apoh, Tmprss7
C-terminal protein lipidation (GO:0006501)	GO Biological Process	2.45505	2.27191	0.35349	Ly6d, Ly6g6d, Lypd3, Plet1
phosphate-containing compound metabolic process (GO:0006796)	GO Biological Process	2.40694	2.09145	0.460668	Acpp, Fbp2, Inpp5d, Mocos, Pik3cg, Pla2g4a, Plcb2
C-terminal protein amino acid modification (GO:0018410)	GO Biological Process	2.33414	2.15842	0.339169	Ly6d, Ly6g6d, Lypd3, Plet1
phosphatidylcholine metabolic process (GO:0046470)	GO Biological Process	2.27757	2.01922	0.378035	Chat, Lipc, Pla2g4a, Slc44a3
positive regulation of cell activation (GO:0050867)	GO Biological Process	2.27545	2.24016	0.21469	Ager, Capn3
regulation of ion transport (GO:0043269)	GO Biological Process	2.21279	2.35902	0.375054	Cldn10, Kcnj11, Kcnj4
monosaccharide transport (GO:0015749)	GO Biological Process	2.18212	2.08031	0.347474	Slc2a10, Slc5a10
ERBB2 signaling pathway (GO:0038128)	GO Biological Process	2.02524	2.02524	0	Matk, Nrg4, Ptpn18
myelination in peripheral nervous system (GO:0022011)	GO Biological Process	2.02294	2.02294	0	Adgrg6, Ahnak2
response to ATP (GO:0033198)	GO Biological Process	2.02294	2.02294	0	Kcnj11, Trpv1
microvillus (GO:0005902)	GO Cellular Component	2.98806	2.48346	0.586887	Cd44, Cdhr5, Ush1c, Vil1
integral component of plasma membrane (GO:0005887)	GO Cellular Component	2.63943	2.6461	0.278025	Ackr4, Adgrg2, Adora1, Ager, Atp8b1, Cd44, Cd79b, Cdhr5, Drd4, Folr1, Gabrr2, Grik4, Grm5, Il13ra1, Il17rb, Kcnj11, Kcnq3, Lrmp, Pcdhga10, Slc2a10, Slc5a10, Slitrk6, Trpv1, Tspan8
voltage-gated cation channel activity (GO:0022843)	GO Molecular Function	2.60398	2.5211	0.24134	Cacna2d2, Cacnb4, Kcnj11, Kcnq3, Kcnq4
potassium channel activity (GO:0005267)	GO Molecular Function	2.55399	2.47237	0.237666	Grik4, Kcnj11, Kcnn4, Kcnq3, Kcnq4
phospholipase activity (GO:0004620)	GO Molecular Function	2.25017	2.22885	0.129669	Lipc, Pla2g4a, Plcb2, Pnpla6
calcium ion transmembrane transporter activity (GO:0015085)	GO Molecular Function	2.19704	2.11342	0.24351	Atp2a3, Cacnb4, Itpr2, Trpv1
voltage-gated potassium channel activity (GO:0005249)	GO Molecular Function	2.09694	2.21109	0.292777	Kcnj11, Kcnj4, Kcnq3, Kcnq4
calcium ion binding (GO:0005509)	GO Molecular Function	1.9042	2.06025	0.669046	Anxa4, C2cd4a, Capn3, Cdhr5, Ihh, Itpr2, Pla2g4a, Vil1
transcriptional activator activity, RNA polymerase II transcription regulatory region sequence-specific binding (GO:0001228)	GO Molecular Function	1.80718	2.0244	0.581847	Ehf, Etv1, Grhl3, Myog, Pou2f3, Sox9, Spib
SH3/SH2 adaptor activity (GO:0005070)	GO Molecular Function	1.72867	2.13962	0.451888	Arhgap4, Blnk, Sh2d6, Skap2
Cholinergic synapse	KEGG	4.50025	4.37253	0.684081	Chat, Itpr2, Kcnj4, Kcnq3, Kcnq4, Pik3cg, Plcb2
Serotonergic synapse	KEGG	3.80914	3.43769	0.59976	Alox5, Cyp4x1, Itpr2, Pla2g4a, Plcb2, Ptgs1
Oxytocin signaling pathway	KEGG	3.56683	3.43694	0.81715	Cacna2d2, Cacnb4, Itpr2, Kcnj4, Pik3cg, Pla2g4a, Plcb2
Fc epsilon RI signaling pathway	KEGG	3.14038	3.04414	0.280237	Alox5, Alox5ap, Inpp5d, Pla2g4a, Vav1
Pancreatic secretion	KEGG	2.70894	2.79798	0.603944	Atp2a3, Itpr2, Plcb2, Rab27b, Sct
Platelet activation	KEGG	2.60344	2.5946	0.383997	Itga2, Itpr2, Pik3cg, Pla2g4a, Plcb2, Ptgs1
Neuroactive ligand-receptor interaction	KEGG	2.50581	2.51002	0.238056	Adora1, Drd4, Gabrr2, Ghrh, Grik4, Grm5, Sct, Trpv1
Arachidonic acid metabolism	KEGG	2.39323	2.87436	0.527654	Alox5, Ltc4s, Pla2g4a, Ptgs1
Inflammatory mediator regulation of TRP channels	KEGG	2.39064	2.09737	0.575503	Itpr2, Pla2g4a, Plcb2, Trpv1
Glutamatergic synapse	KEGG	2.07291	2.35605	0.5073	Grik4, Grm5, Itpr2, Pla2g4a, Plcb2
Arrhythmogenic right ventricular cardiomyopathy (ARVC)	KEGG	2.02673	2.13163	0.713567	Cacna2d2, Cacnb4, Itga2, Sgca
Neuronal System Homo sapiens R-HSA-112316	Reactome	6.08428	5.79154	0.823075	Cacna2d2, Cacnb4, Chat, Gabrr2, Gnat3, Grik4, Kcnj11, Kcnj4, Kcnn4, Kcnq3, Kcnq4, Plcb2, Ppfia4, Rasgrf2
Transmission across Chemical Synapses Homo sapiens R-HSA-112315	Reactome	4.79512	4.55168	0.704194	Cacna2d2, Cacnb4, Chat, Gabrr2, Gnat3, Grik4, Kcnj4, Plcb2, Ppfia4, Rasgrf2
Synthesis of 5-eicosatetraenoic acids Homo sapiens R-HSA-2142688	Reactome	4.4242	4.27993	0.492376	Alox5, Alox5ap, Ltc4s
Synthesis of Lipoxins (LX) Homo sapiens R-HSA-2142700	Reactome	4.4242	4.27993	0.492376	Alox5, Alox5ap, Ltc4s
GPCR downstream signaling Homo sapiens R-HSA-388396	Reactome	4.25031	4.01762	0.534546	Adora1, Arhgap4, Drd4, Ghrh, Gnat3, Grm5, Itpr2, Pik3cg, Plcb2, Rasgrf2, Rgs13, Rgs14, Sct, Vav1
Arachidonic acid metabolism Homo sapiens R-HSA-2142753	Reactome	4.09362	4.61421	0.671616	Alox5, Alox5ap, Ltc4s, Pla2g4a, Ptgs1
Signaling by GPCR Homo sapiens R-HSA-372790	Reactome	3.90434	3.77961	0.461201	Ackr4, Adora1, Arhgap4, Drd4, Ghrh, Gnat3, Grm5, Ihh, Itpr2, Nrg4, Pik3cg, Pla2g4a, Plcb2, Rasgrf2, Rgs13, Rgs14, Sct, Sptb, Vav1
Synthesis of Leukotrienes (LT) and Eoxins (EX) Homo sapiens R-HSA-2142691	Reactome	3.29703	3.22892	0.456952	Alox5, Alox5ap, Ltc4s
Antigen activates B Cell Receptor (BCR) leading to generation of second messengers Homo sapiens R-HSA-983695	Reactome	3.18543	2.67382	0.532887	Blnk, Cd79b, Itpr2, Vav1
Neurotransmitter Receptor Binding And Downstream Transmission In The Postsynaptic Cell Homo sapiens R-HSA-112314	Reactome	3.08356	2.92399	0.541627	Gabrr2, Gnat3, Grik4, Kcnj4, Plcb2, Rasgrf2
Regulation of signaling by CBL Homo sapiens R-HSA-912631	Reactome	2.86175	2.3184	0.597484	Blnk, Hck, Vav1
PLC beta mediated events Homo sapiens R-HSA-112043	Reactome	2.85577	2.68485	0.511845	Gnat3, Itpr2, Pla2g4a, Plcb2
Interleukin-17 signaling Homo sapiens R-HSA-448424	Reactome	2.8174	2.73073	0.367551	Il17rb, Il25
G-protein mediated events Homo sapiens R-HSA-112040	Reactome	2.81424	2.64548	0.505366	Gnat3, Itpr2, Pla2g4a, Plcb2
Phospholipid metabolism Homo sapiens R-HSA-1483257	Reactome	2.68085	2.52978	0.355308	Chat, Chdh, Inpp5d, Pik3cg, Pla2g4a, Pnpla6, Slc44a3
Cardiac conduction Homo sapiens R-HSA-5576891	Reactome	2.56386	2.76667	0.373177	Atp2a3, Cacna2d2, Cacnb4, Itpr2, Kcnj11, Kcnj4
Muscle contraction Homo sapiens R-HSA-397014	Reactome	2.39203	2.62171	0.410344	Atp2a3, Cacna2d2, Cacnb4, Itpr2, Kcnj11, Kcnj4, Neb
Potassium Channels Homo sapiens R-HSA-1296071	Reactome	2.36866	2.58301	0.357069	Kcnj11, Kcnj4, Kcnn4, Kcnq3, Kcnq4
Metabolism of lipids and lipoproteins Homo sapiens R-HSA-556833	Reactome	2.12731	2.3335	0.304448	Alox5, Alox5ap, Chat, Chdh, Degs2, Inpp5d, Lipc, Ltc4s, Pik3cg, Pla2g4a, Pnpla6, Ptgs1, Slc44a3, Stard5
Regulation of insulin secretion Homo sapiens R-HSA-422356	Reactome	1.91789	2.00606	0.303735	Cacna2d2, Itpr2, Kcnj11, Plcb2
Eicosanoid Synthesis WP318	WikiPathways	4.30085	4.23063	0.460348	Alox5, Alox5ap, Ltc4s, Ptgs1
IL-5 Signaling Pathway WP151	WikiPathways	3.72265	3.97441	0.700981	Alox5, Alox5ap, Hck, Pik3cg, Pla2g4a, Vav1
Kit Receptor Signaling Pathway WP407	WikiPathways	2.8212	3.03515	0.661019	Hck, Inpp5d, Matk, Pik3cg, Vav1
Eicosanoid metabolism via Lipo Oxygenases (LOX) WP4348	WikiPathways	2.43968	2.41954	0.4046	Alox5, Ltc4s, Trpv1
Eicosanoid Lipid Synthesis Map WP4335	WikiPathways	2.38101	2.38101	0	Alox5, Pla2g4a
Prostaglandin Synthesis and Regulation WP374	WikiPathways	2.25457	2.25457	0	Anxa4, Pla2g4a, Ptgs1
IL-3 Signaling Pathway WP373	WikiPathways	2.12744	2.32594	0.5705	Bmx, Hck, Inpp5d, Matk, Vav1

### Sheet: SCC_from_Fletcher
functional term	database	median_minus_log_10_pvalue	mean_minus_log_10_pvalue	stdev_minus_log_10_pval	Genes in the functional term overlapping with more than 50% of the cells for which the term is significantly enriched
lipoxin biosynthetic process (GO:2001301)	GO Biological Process	6.71365	6.71365	0
icosanoid metabolic process (GO:0006690)	GO Biological Process	5.66168	5.40694	0.569606
icosanoid biosynthetic process (GO:0046456)	GO Biological Process	5.33164	5.33164	0
unsaturated fatty acid biosynthetic process (GO:0006636)	GO Biological Process	5.11463	5.11463	0
leukotriene metabolic process (GO:0006691)	GO Biological Process	4.75193	4.75193	0
lipoxygenase pathway (GO:0019372)	GO Biological Process	4.75193	4.75193	0
B cell receptor signaling pathway (GO:0050853)	GO Biological Process	3.79987	3.79987	0
leukotriene biosynthetic process (GO:0019370)	GO Biological Process	3.65568	3.65568	0
arachidonic acid metabolic process (GO:0019369)	GO Biological Process	3.47806	3.25079	0.508188
cellular response to interleukin-17 (GO:0097398)	GO Biological Process	2.7118	2.7118	0
interleukin-17-mediated signaling pathway (GO:0097400)	GO Biological Process	2.7118	2.7118	0
phospholipid translocation (GO:0045332)	GO Biological Process	2.63903	2.01531	0.912792
myelin maintenance (GO:0043217)	GO Biological Process	2.53977	2.53977	0
cellular response to organic cyclic compound (GO:0071407)	GO Biological Process	2.40222	2.2737	0.287368
cAMP catabolic process (GO:0006198)	GO Biological Process	2.39771	2.39771	0
fatty acid metabolic process (GO:0006631)	GO Biological Process	2.37663	2.536	0.356371
myelin assembly (GO:0032288)	GO Biological Process	2.27683	2.27683	0
cellular response to organonitrogen compound (GO:0071417)	GO Biological Process	2.23455	2.38697	0.340808
cellular response to leucine (GO:0071233)	GO Biological Process	2.17173	2.17173	0
cellular response to leucine starvation (GO:1990253)	GO Biological Process	2.17173	2.46852	0.663642
cyclic nucleotide catabolic process (GO:0009214)	GO Biological Process	2.17173	2.17173	0
response to leucine (GO:0043201)	GO Biological Process	2.17173	2.17173	0
membrane repolarization (GO:0086009)	GO Biological Process	2.07887	2.07887	0
mesoderm development (GO:0007498)	GO Biological Process	2.07887	2.07887	0
negative regulation of TORC1 signaling (GO:1904262)	GO Biological Process	2.07887	2.07887	0
oxidoreductase activity, acting on single donors with incorporation of molecular oxygen, incorporation of two atoms of oxygen (GO:0016702)	GO Molecular Function	3.04159	3.04159	0
phospholipid-translocating ATPase activity (GO:0004012)	GO Molecular Function	2.70913	2.07034	0.935075
leucine binding (GO:0070728)	GO Molecular Function	2.53977	2.53977	0
phosphatidylcholine transporter activity (GO:0008525)	GO Molecular Function	2.39771	2.12255	0.615262
glutathione transferase activity (GO:0004364)	GO Molecular Function	2.24196	2.05043	0.428268
phosphatidylinositol-4,5-bisphosphate 3-kinase activity (GO:0046934)	GO Molecular Function	2.17645	2.35058	0.389366
protein tyrosine kinase activity (GO:0004713)	GO Molecular Function	2.15917	2.18621	0.626189
phosphatidylinositol bisphosphate kinase activity (GO:0052813)	GO Molecular Function	2.09229	2.43048	0.463088
3',5'-cyclic-GMP phosphodiesterase activity (GO:0047555)	GO Molecular Function	2.07887	2.07887	0
phosphatidylinositol 3-kinase activity (GO:0035004)	GO Molecular Function	2.01338	2.17773	0.367504
1-phosphatidylinositol-3-kinase activity (GO:0016303)	GO Molecular Function	1.95149	2.14834	0.440158
phosphatidylinositol kinase activity (GO:0052742)	GO Molecular Function	1.75428	2.11706	0.496755
Carbohydrate digestion and absorption	KEGG	4.55237	4.30978	0.542455
Arachidonic acid metabolism	KEGG	4.19952	3.80162	0.544851
Taste transduction	KEGG	3.6221	3.6221	0
Serotonergic synapse	KEGG	2.91405	3.07741	0.365298
B cell receptor signaling pathway	KEGG	2.73854	2.91537	0.395414
Glycerophospholipid metabolism	KEGG	2.42712	2.28185	0.324842
Aldosterone synthesis and secretion	KEGG	2.37663	2.37663	0
Fc epsilon RI signaling pathway	KEGG	2.2358	2.41346	0.397272
Cholinergic synapse	KEGG	1.93044	2.06769	0.306882
Arachidonic acid metabolism Homo sapiens R-HSA-2142753	Reactome	6.7978	6.26842	0.724886
Synthesis of Lipoxins (LX) Homo sapiens R-HSA-2142700	Reactome	6.24138	6.24138	0
Synthesis of 5-eicosatetraenoic acids Homo sapiens R-HSA-2142688	Reactome	4.26526	4.26526	0
Metabolism of lipids and lipoproteins Homo sapiens R-HSA-556833	Reactome	3.51239	3.37644	0.863507
Synthesis of Leukotrienes (LT) and Eoxins (EX) Homo sapiens R-HSA-2142691	Reactome	3.50533	3.50533	0
Signal regulatory protein (SIRP) family interactions Homo sapiens R-HSA-391160	Reactome	3.37158	3.09642	0.615283
FGFR2 ligand binding and activation Homo sapiens R-HSA-190241	Reactome	3.14179	3.17491	0.971547
Interleukin-17 signaling Homo sapiens R-HSA-448424	Reactome	2.7118	2.7118	0
Signaling by GPCR Homo sapiens R-HSA-372790	Reactome	2.61161	2.94825	0.555813
PLC beta mediated events Homo sapiens R-HSA-112043	Reactome	2.58044	2.58044	0
G-protein mediated events Homo sapiens R-HSA-112040	Reactome	2.54175	2.54175	0
FGFR1c ligand binding and activation Homo sapiens R-HSA-190373	Reactome	2.53977	2.53977	0
Signaling by activated point mutants of FGFR1 Homo sapiens R-HSA-1839122	Reactome	2.53977	2.53977	0
FGFR4 ligand binding and activation Homo sapiens R-HSA-190322	Reactome	2.39771	2.72352	0.728544
FGFR2c ligand binding and activation Homo sapiens R-HSA-190375	Reactome	2.27683	2.58691	0.693357
FGFR3 mutant receptor activation Homo sapiens R-HSA-2033514	Reactome	2.27683	2.58691	0.693357
Signaling by activated point mutants of FGFR3 Homo sapiens R-HSA-1839130	Reactome	2.27683	2.58691	0.693357
GPCR downstream signaling Homo sapiens R-HSA-388396	Reactome	2.27343	2.469	0.437311
FGFR1 ligand binding and activation Homo sapiens R-HSA-190242	Reactome	2.17173	2.17173	0
FGFR3 ligand binding and activation Homo sapiens R-HSA-190239	Reactome	2.17173	2.46852	0.663642
FGFR3c ligand binding and activation Homo sapiens R-HSA-190372	Reactome	2.17173	2.46852	0.663642
Platelet activation, signaling and aggregation Homo sapiens R-HSA-76002	Reactome	2.11296	2.01461	0.219922
Antigen activates B Cell Receptor (BCR) leading to generation of second messengers Homo sapiens R-HSA-983695	Reactome	2.10766	2.10766	0
Activated point mutants of FGFR2 Homo sapiens R-HSA-2033519	Reactome	1.99577	2.27093	0.615283
Phospholipid metabolism Homo sapiens R-HSA-1483257	Reactome	1.88926	2.12968	0.329198
SHC-mediated cascade:FGFR3 Homo sapiens R-HSA-5654704	Reactome	1.85211	2.11004	0.576763
Phospholipase C-mediated cascade; FGFR4 Homo sapiens R-HSA-5654228	Reactome	1.84809	2.03684	0.42207
Phospholipase C-mediated cascade; FGFR3 Homo sapiens R-HSA-5654227	Reactome	1.81583	2.00206	0.416414
Eicosanoid Synthesis WP318	WikiPathways	7.2726	6.9541	0.712187
IL-5 Signaling Pathway WP151	WikiPathways	4.49011	4.49011	0
Microglia Pathogen Phagocytosis Pathway WP3626	WikiPathways	2.74696	2.37451	0.510001
Selenium Micronutrient Network WP1272	WikiPathways	2.70913	2.07034	0.935075
Kit Receptor Signaling Pathway WP407	WikiPathways	2.70757	3.05827	0.480224
Eicosanoid metabolism via Lipo Oxygenases (LOX) WP4348	WikiPathways	2.51054	2.51054	0
Eicosanoid metabolism via Cyclo Oxygenases (COX) WP4347	WikiPathways	2.34172	2.14284	0.444693
Eicosanoid Lipid Synthesis Map WP4335	WikiPathways	2.27683	2.27683	0
Prostaglandin Synthesis and Regulation WP374	WikiPathways	2.24196	2.05043	0.428268
IL-3 Signaling Pathway WP373	WikiPathways	2.02471	2.30869	0.388856
