## Supplementary Tables 1-11 for "Cell-ID: gene signature extraction and cell identity recognition at individual cell level": SupTable2.xlsx

### Sheet: single cell data
DATA	Source	Technology	Identifier
Reap-Seq PBMC	Peterson et al	inDrop	GSE100501
Cite-Seq CBMC	Stoeckius et al	10X Genomics	GSE100866
Tabula-Muris Atlas SmartSeq	Tabula Muris Consortium et al	SMART-Seq2	GSE109774
Tabula-Muris ATLAS 10X	Tabula Muris Consortium et al	10X Genomics	GSE109774
Mouse ATAC Atlas	Cusanovitch et al	Custom protocol	GSE111586
Baron pancreas	Baron et al	inDrop	GSE84133
Muraro pancreas	Muraro et al	CEL-Seq2	GSE85241
Segerstolpe pancreas	Segerstolpe et al	SMART-Seq2	E-MTAB-5060, E-MTAB-5061
Plasschaert mouse airway epithelial	Plasschaert et al	inDrops	GSE102580
Plasschaert human airway epithelial	Plasschaert et al	inDrops	GSE102580
Montoro mouse airway epithelial	Montoro et al	10X Genomics)	GSE103354
Haber mouse intestinal epithelium	Haber et al	10X Genomics	GSE92332
Wu Olfactory Epithelium	Wu et al	SMART-Seq	GSE120199
Fletcher Olfactory Epithelium	Fletcher et al	10X Genomics	GSE95601
