## Supplementary Tables 1-11 for "Cell-ID: gene signature extraction and cell identity recognition at individual cell level": SupTable3.xlsx

### Sheet: Sheet1
Software	Version	Category	Reference	Source
AUCELL	1.8.0	Cell type prediction using pre-established marker lists	Aibar et al., 2017	https://github.com/aertslab/AUCell
SCINA	1.2.0	Cell type prediction using pre-established marker lists	Zhang et al., 2019	https://github.com/jcao89757/SCINA
CaSTLe	GitHub Version 258b278	Cell-to-cell matching and label transferring	Lieberman et al., 2018	https://github.com/yuvallb/CaSTLe
SCN	0.1.0	Cell-to-cell matching and label transferring	Tan et al., 2019	https://github.com/pcahan1/singleCellNet/
scmap	1.8.0	Cell-to-cell matching and label transferring	Kiselev et al., 2018	https://github.com/hemberg-lab/scmap
SingleR	1.0.0	Cell-to-cell matching and label transferring	Aran et al., 2019	https://bioconductor.org/packages/devel/bioc/html/SingleR.html
scPred	0.0.0.9	Cell-to-cell matching and label transferring	Alquicira-Hernandez et al., 2019	https://github.com/IMB-Computational-Genomics-Lab/scPred
scID	2.1.0	Cell-to-cell matching and label transferring	Boufea et al., 2019	https://github.com/BatadaLab/scID/
CHETAH	1.2.0	Cell-to-cell matching and label transferring	de Kanter et al., 2019	https://github.com/jdekanter/CHETAH
Batchelor (MNN)	1.2.0	Cell-to-cell matching and label transferring	Haghverdi et al., 2018	https://bioconductor.org/packages/devel/bioc/html/batchelor.html
Seurat	3.1.1	Cell-to-cell matching and label transferring	Tim Stuart et al., 2019	https://satijalab.org/seurat/
Splatter	1.10.0	Single Cell Data Simulation	Zappia L et al., 2017	https://bioconductor.org/packages/release/bioc/html/splatter.html
R	3.6.0	General data analysis	R foundation of Statistical Computing	https://www.r-project.org/
