## Supplementary Tables 1-11 for "Cell-ID: gene signature extraction and cell identity recognition at individual cell level": SupTable4.xlsx

### Sheet: Sheet1
HSC	MPP	CMP	GMP	MEP	Erythrocytes	Megakaryocytes	Platelets	B-cells	CD4 T-cells	CD8 T-cells	NK cells	Basophils	Eosinophils	Neutrophils	CD14 Monocytes	CD16 Monocytes	Macrophages	DC	cDC	pDC
CRHBP	CRHBP	MPO	MPO	HPGDS	AHSP	CLEC1B	ACSBG1	CD19	CD28	CD8A	NCR1	BCL2L11	CCR3	CXCR2	FCN1	FCGR3A	ACP2	CCL17	CD1C	GZMB
GSTM5	AVP	MS4A3	DNTT	CTNNBL1	ALAS2	GP1BA	ALOX12	FCRL2	CTLA4	CD8B	PTGDR	C11orf16	HRH4	FCGR3B	CFP	CDKN1C	ADAMDEC1	CD1B	FCER1A	SCT
CTNNA3	IGLL1	MS4A2	FLT3	FXN	EPB42	SELP	ARHGAP6	BLK	ICOS	DSC1	XCL1	DENND1A	CLC	CEACAM3	ASGR2	MTSS1	VSIG4	CD1E	CD1E	SPIB
ELN	KIAA0125	GPR27	PRG2	MRPS2	GYPE	PF4V1	CABP5	CD37	PLCL1	CRTAM	DNAJB14	FCN1	IL5RA	FPR2	MS4A6A	SIGLEC10	CLEC5A	CCL13	CLEC10A	TLR7
EMCN	MPO	STAR	RNASE2	ACD	KLF1	GP6	CLEC1B	CD79A	CD2	PCNT	IL18RAP	NMUR1	CEBPE	TREM1	S100A12	IFITM1	FDX1	ALOX15	CCL17	CD2AP
LECT1	MPL	AZU1	CPA3	PCCB	MYL4	ARHGAP6	GP1BA	CD22	CD40LG	TSPAN32	KLRD1	NPY5R	DPEP2	BTNL8	FCAR	HMOX1	HAMP	CD1A	CCL24	CUX2
SYPL1	FLT3	CENPJ	CRHBP	PNMT	HMBS	KALRN	MLH3	MS4A1	CD5	CD27	NMUR1	POLDIP3	GIPR	CA4	TREM1	TAGLN	DNASE2B	CD209	CD1A	DNASE1L3
ERG	VPREB3	CPA3	ARPP21	ERAL1	RHAG	MPL	PDE6H	SP140	LEPROTL1	CD96	TBX21	WRAP53	SIGLEC8	CXCR1	FBXL5	MS4A7	LILRB4	CCL22	CD1B	FLT3
CD34	ITGA9	CTSG	GTPBP4	HDC	HBD	RGS6	PF4V1	STAP1	SIRPG	LY9	TKTL1	AHCTF1	ABTB2	MMP25	LILRA5	CSF1R	CD84	CCL18	CD209	FUT7
FAM124B	ABO	ERLIN1	KIF17	RUVBL1	CA1	TUBB1	SEC14L5	GGA2	TRAT1	CA6	FASLG	AKAP4	ALOX15	P2RY13	VENTX	IFITM2	FKBP15	ALDH1A2	CD80	IDH3A
LAPTM4B	CPA3	HIST1H2BO	TRH	AIMP2	GYPA	VWF	SELP	MBD4	BAD	CIAPIN1	GNLY	AMOTL2	DEFA4	PGLYRP1	MEFV	SOD1	MSR1	FPR3	DNASE1L3	KCNA5
MMRN1	NUP98	LPAR4	CLC	CHAF1B	EPX	ANXA3	TUBB1	PNOC	CCR4	GGNBP2	GZMB	ARR3	KSR1	ZDHHC18	LILRA1	CX3CR1	SDS	C1QB	GFRA2	KCNK10
PDE6G	P2RX1	PRG2	CTSG	CPA3	GYPB	HBD	ACTR10	SMC6	CD3G	MTRF1	IL2RB	ART3	MMP25	VNN3	LILRB2	LILRB1	CYBB	CD80	KCNK13	LILRB4
PLS3	SPN	RNASE2	GNL2	CRHBP	HBB		ADCY8	STAG3	FOXP3	NDFIP1	PRF1	ATXN3L	TRPM6	ACAP2	P2RY13	PSCDBP	HK3	CD86	ALCAM	LRRC36
ATP8B4	AGAP2	SPAG8	HNRNPA1	DCTPP1	PKLR		ADI1	SNX2	HIPK1	PLXDC1	PTPN4	BMP10	ARHGAP33	APAF1	RETN	ITGAL	ATP6V0C	CLEC10A	CCDC88A	P2RY14
CLEC3B	CD37	TPSAB1	KCNJ14	EXOSC5	RHD		AKAP3	HLA-DOA	HMOX2	PRMT2	SACM1L	C6orf10	CORO7	BEST1	CCR2	C6orf187	ATP6V1H	SLCO5A1	CD86	PTCRA
CRYGD	CSF3R	ZKSCAN3	LPAR4	FMO1	XPO7		ANO2	SPIB	NUDCD3	DPP8	AGK	C8A	ENTPD2	CBL	CD101	KLF2	CCL22	CCL19	DBI	CSHL1
EXD2	CTSW	ZNF197	MTIF2	IFRD2	BRCA1		ARHGEF12	VPREB3	PPP2CA	GZMK	ASTE1	CASS4	EPN2	CLC	CD300C	WARS	HEXA	CCL23	ITGAX	HIST1H2BB
FLT3	DPPA4	BAHCC1	TTF2	MTG1	CCNB2		ARMC7	CD180	SUPV3L1	KLRG1	CD244	CLCA4	KCNK7	CLEC4E	CLEC5A	MAFB	LONRF3	FCER2	RAB7A
KLHL9	ESYT1	CLC	VPREB1	NOL12	CDCA3		ASAP2	CD53	GOLGA4	MMP19	CHRNE	CXCR2	KDM6B	CSF2RB	FOLR2	GCH1	MAPK13	HLA-DQA1	RRP1B
MYCT1	FCER1A	CRHBP	ATP5J	NTRK1	CENPF		ASB8	CD72	SON	MYOM1	GIPR	EFNA2	LTF	CSF3R	FPR2	CD97	MARCO	SPINT2	SLAMF8
PHF20	GFI1B	ELANE	CBX3	POLE2	CENPN		AVPR1A	CD79B	CCR7	RBL2	HIST1H3A	FBRS	OLIG2	DDX3X	KCNMB1	PIK3AP1	MFSD7		SSR1
PLA2G1B	HBD	EPX	CD5L	PRG2	DES		BEST2	CSNK1G3	CD3E	S100B	IFNG	FRS3	RARA	DHX34	METTL9	MAIL	SLC31A1
SCARF1	HLA-DOA	HDAC6	CDH9	RYR3	DLGAP5		BIN2	CXCR5	HAUS3	CBY1	ZMYND11	GATC	ADORA3	ELL	SLC11A1	LYN	TCEB1
SLC4A1	IKZF1	HIST1H3C	CLEC1B	TMED1	DTL		BMP8B	DCLRE1C	MGAT2	CCR7	AMZ2	GPR3	CA4	GCC1	UPK3A	BCL2A1	ATP6AP2
TCEAL4	ITGA2B	HPGDS	CRYGD	UNG	FANCI		BNIP2	DEPDC5	NFE2L2	CLUAP1	CD247	HP	CYSLTR2	HERC3	VNN3	PECAM1	ATP6V1A
	LSM1	LTC4S	DEK	AHCY	FEN1		CASQ1	HTR3A	POLR3E	COG2	CX3CR1	HPSE2	DRP2	HRH4	AIF1		ATP6V1F
	MED7	LYL1	GAR1	C21orf59	FKBPL		CCDC40	IKZF3	RIC3	CTSW	HIPK1	KCNJ13	GMIP	LMTK2	CD163		C12orf4
	MLC1	NAALADL1	H2AFZ	CDK4	GINS1		CD160	LY86	TSPYL1	MSL3	BAD	LECT2	HIC1	MED13L	CD33		CCR1
	OSM	PRTN3	HDC	DDX41	GMNN		CDK2AP1	PAX5	USP36	NFKB1	CD160	NCR1	MBOAT7	MEFV	CD93		CD63
	PRTN3	RNASE3	HMGB2	EPCAM	HMGB2		CHD1L	PIKFYVE	ARHGEF1	PFN2	CTSW	NR2E3	MKL1	MTMR3	CSF3R		CHIT1
	PTPN7	SERPINB10	HNRNPM	ERG	KIF22		CMPK1	PWP1	CD27	PLCG1	DR1	NXT1	MNT	NDEL1	CYBB		COX5B
	PTPRC	TGM5	KARS	FBXO7	MCM10		COL10A1	QRSL1	CD3D	POP5	GZMH	ONECUT1	PGLYRP1	NFYA	DENND1A		CYP19A1
	PTPRCAP	TNPO3	LDHB	FCER1A	MELK		CRISP2	TCL1A	CD6	PSD	GZMM	PI4KB	PTTG2	NRBF2	FGR		HEXB
	RNASE2	TOR1A	MAP7D3	GSTM5	MINPP1		DERA	TCL1B	CD7	RING1	NKG7	PRKACG	RGS13	PTEN	LILRB1		LAIR1
	S1PR4	TSGA10	MRPL20	KRT1	NEK2		DNAI1	TNFRSF13B	CD96	SSTR3	PRKAG1	PRL	SETD1B	S100A12	MNDA		LAMP1
	TSPAN32	ZMYM4	MRPL3	LAPTM4B	NUSAP1		EIF2AK1	TNFRSF17	CHMP7	TRAF3IP3	TNFSF11	SLC17A6	SLC19A1	SLC19A1	PADI4		MS4A4A
		ZNF221	MS4A3	MECR	PCNA		ENDOU	UTP6	DDX31	AAK1		SLCO5A1	TACSTD2	TECPR2	RNASE2		MYOZ1
		ZNF471	NOL7	MRPL28	POLE2		FBXO9	ACTN2	FBXO21	CD7		SMCP	TNFSF11	TMUB2	STAB1		SIGLEC9
		ZNF701	NPM1		PRG2		GNAS	AFF2	FNBP4	CEPT1		SSX3	ADAM18	TREML2	TLR7		SLAMF8
		ATP8B4	PARK7		PRMT3		GNB3	AICDA	GPR171	DHX15		SSX5	C3AR1	TRPM6	UBE2D1		SLC6A12
		CDT1	PNN		RRM1		GP5	ARHGAP17	ITK	DIDO1		TCL1A	CD101	UBE2B	ACAP2		STX4
		FLT3	PSMA4		SLC4A1		GP6	ATF7IP	RAPGEF6	FNBP4		TEX12	CDH19	UBN1	C3AR1		ARHGEF11
		HDC	RAG2		TOP2A		GPR17	BTK	SLTM	FTO			CEACAM8	UBXN2B	CASP5		BCAP31
		HIST1H4C	RNASE3		TROAP		GPR3	CNOT1	TRAF1	HNRNPA0			CUX2	WDFY3	CLEC10A		CCL7
		NAT6	RPL5		TUBG1		HIST1H2BO	CNR1	ABCD2	IL16			FBXO40	WWP2	CLEC4A		CD163
		PHF7	RYR3		UBAC1		HPCA	GDI2	ANKRD55	IRF3			KCNA5		COMMD9		CLCN7
		S100PBP	SERPINB10				HSD17B3	GPR18	APBB1	KRT2			KIF5A		CSF1R		P2RX7
		TFCP2	SMC5				HTATIP2	IFNW1	ARHGAP15	NKRF			LMTK2		DPEP2		PQLC2
		TRIM27	SRP9				IGF2BP3	IL17A	ATXN7L1	NPAT			NPY2R		F13A1		SLC30A5
		ZNF324B	SSB				IL5	INPP5B	CCR9	PRL			NXPH3		HCK		ABCD1
		ZNF629	STIL				ITGA2B	ITSN2	CUBN	PURA			NYX		HK3		ADCY3
		ZZZ3	TEC				KIF2A	KCNN3	MSL3	RAPGEF6			P2RY14		HSPA6		ARSB
			TOP2B				KLK14	KIAA1033	NOL9	RASA2			PLXNB3		LILRA2		ATOX1
			TTC27				KSR1	LSM6	OBSCN	RBM34			RASL12		LILRB3		ATP6V1E1
			UBA2				L1TD1	MGAT5	PHF3	RPL37A			TRIM48		LST1		CSF1
			UBA3				LCN1	MYOT	PLXDC1	SDAD1					MYO1F		ITGAX
			UBB				LEFTY1	P2RY10	SNPH	SHANK1					NUP214		KCNJ1
			UFC1				LIMS1	PHKB	TNFRSF4	TBCC					PGLS		TGOLN2
			UMPS				LPAR4	POU2F2	WBP11	TTN					PILRA		TMEM33
			VPS54				LRTM1	PRDM4		USP47					PTGIR		ZDHHC24
			WDR12				LSM1	RECQL5		YLPM1					RHOT1		42988
			ARHGAP6				MAN2A2	RNGTT		ZBTB11					SH3BP2		AGPS
			B3GNT4				MAX	S1PR2		ZC3HAV1					TLR8		ALCAM
			BMS1				MEA1	SIPA1L3		ZNF154					TNFRSF8		ARL8B
			CD33				MORC1	SLC30A4							TREX1		ARPC4
			CLP1				MPL	SYPL1							TSPO		ATP2C1
			CNOT8				MYOM1	TCL6							AGFG1		ATP6V0E1
			CXorf21				NCKIPSD	TERT							AHNAK		ATP6V1C1
			DDX27				NCOA4	TRAF3							AKAP13		ATP6V1D
			DHX9				NEK4	WDR11							ANKS1A		BPI
			DNAJC7				NPPA								ANXA1		C1QA
			ENOSF1				NXF3								ATG3		CCL8
			ERCC3				PANK2								BEST1		CD164
			FOXI1				PARK7								BPI		CD48
			GABPA				PCDHGA1								BTK		CD9
			GPR3				PCDHGB5								CALCOCO2		CETN2
			H3F3B				PCTP								CAMKK2		CIAO1
			HNRNPA2B1				PDE6A								CAPN3		CIR1
			HPGDS				PHKB								CARS2		CNIH4
			INSL3				PITX3								CAST		COMMD9
			IQSEC3				PPM1A								CD4		COX15
			ITGA9				PPY								CEACAM4		CRYBB1
			LAMB4				PRKCG								CLEC3B		DBI
			LAS1L				PTCRA								CLEC4E		DERA
			LPO				PTPRA								COQ2		ECHS1
			LUC7L3				RAB8A								CTBP2		EFR3A
			LUZP1				RABGEF1								CX3CR1		ELOVL1
			MRPL9				RAX								DHX8		EMILIN1
			MUL1				RDH11								DOK2		ERP29
			NCL				RGS6								EIF4E2		FCER1G
			NCOA4				RNF11								FGL2		FOLR2
			NCOR1				RNF186								GABARAP		FPR3
			NGLY1				RNF2								GIT2		FTL
			OMD				RNF8								LTBR		G6PC3
			POU2F1				RPA1								LY86		GLRX2
			PRKG2				RUFY1								LYL1		GSTO1
			PRTN3				SIX6								MAP3K3		GUF1
			RBM25				SLC6A4								MAPK14		HS3ST2
			RNF220				SMAD2								MARCO		IGSF6
			RPL15				SNPH								MTMR14		KCNJ5
			RPRD2				SNX3								NDST2		LILRB5
			SELP				ST7								OGFR		LONP1
			SERPINI2				SYNPO2L								PCTP		LY86
			SLC5A5				TACR2								PLP2		M6PR
			SMG7				TAL1								PPM1F		MAPKAP1
			SMNDC1				TAOK3								PRKACA		MGST3
			STXBP3				TECPR2								PSTPIP1		MLX
			SUPV3L1				TG								PTEN		NDUFA8
			SUV39H1				TLK1								PTPN18		NDUFAF1
			TCTN2				TMEM50A								RABGEF1		NDUFS8
			WDR43				TNNC2								RARA		NOP10
			WDR60				TRIM10								RGS19		NPTN
			XPO1				TUBA8								RIN2		NSMAF
			ZC3H15				TXNL4B								RPH3A		NUDT9
			ZNF207				UIMC1								RTN3		ORMDL2
			ZNF35				ULBP1								S100A10		PEX19
							VCL								SAMSN1		PRDX1
							VDAC3								SIGLEC9		PSMD10
							WDR11								STRN4		PTPN12
							XPNPEP1								TSEN34		RAB1A
							ZNF214								USP15		RALA
							ZNF37A										RENBP
							42802										RTN4
							ADIPOQ										SDHB
							ADIPOR2										SIGLEC7
							AMD1										SLC1A2
							ANXA7										SPG21
							APOA1										TBC1D16
							C7orf43										TMEM126B
							CEND1										TMEM147
							CETN2										TMEM70
							CETP										TNFRSF12A
							CHST8										TPP1
							CIITA										TRAF3
							DPYS										TREM2
							EGR4										TYROBP
							F13A1										UBE2D4
							FAM32A										UQCRC2
							FOXO4										VAMP8
							GP9										VTI1B
							GRIK1										YIF1B
							IPCEF1										ZDHHC3
							KCMF1										ZZZ3
							LSM14A
							MTR
							MUC6
							MYL12A
							NCK2
							NEUROD4
							NOS2
							NPFFR1
							NPTN
							NPVF
							NR2E3
							ODC1
							PDCD10
							PEX11B
							PGRMC1
							PHF20L1
							PLXNB3
							PRX
							PTGDR
							RHCE
							RIT2
							RNF10
							SLC16A8
							SLC18A2
							SNW1
							TCAP
							TRAPPC9
							USP12
							ZMYM1
							ZNF592
