## Supplementary Tables 1-11 for "Cell-ID: gene signature extraction and cell identity recognition at individual cell level": SupTable5.xlsx

### Sheet: Baron_Muraro
	Muraro	Baron
1	alpha	alpha
2	beta	beta
3	delta	delta
4	gamma	gamma
5	epsilon	epsilon
6	acinar	acinar
7	ductal	ductal
8	PSC	PSC
9	endothelial	endothelial
10	unclassified	removed

### Sheet: Baron_Segerstolpe
	Segerstolpe	Baron
1	alpha	alpha
2	beta	beta
3	co-expression	removed
4	delta	delta
5	gamma	gamma
6	epsilon	epsilon
7	acinar	acinar
8	ductal	ductal
9	PSC	PSC
10	endothelial	endothelial
11	macrophage	macrophage
12	mast	mast
13	unclassified	removed

### Sheet: PlasschaertMouse_Human
	Plasschaert.Human	Plasschaert.Mouse
1	Basal	Basal, Krt4.13
2	Brush+PNEC	Brush.Tuft, PNEC
3	Ciliated	Ciliated
4	FOXN4+	removed
5	Interm. basal>secr.	removed
6	Interm. secr.>cil.	removed
7	Ionocytes	Ionocytes
8	Secretory	Secretory, Krt4.13
9	SLC16A7+	removed

### Sheet: PlasschaertMouse_Montoro
	Montoro	Plasschaert.Mouse
1	Basal	Basal, Krt4.13
2	Brush.Tuft	Brush.Tuft
3	Ciliated	Ciliated
4	Goblet	Secretory
5	Ionocytes	Ionocytes
6	PNEC	PNEC
7	Secretory	Secretory, Krt4.13

### Sheet: Airway_Intestinal
	Intestinal	Airway
1	Rejection	unassigned
2	Endocrine	PNEC, unassigned
3	Goblet	Goblet, Secretory, unassigned
4	Brush.Tuft	Brush.Tuft

### Sheet: ATAC_10X.RNA
	ATAC	10X.RNA
1	Activated B cells	B cell, early pro-B cell, Fraction A pre-pro B cell, immature B cell, late pro-B cell
2	Alveolar macrophages	alveolar macrophage
3	B cells	B cell
4	Cardiomyocytes	cardiac muscle cell
5	Cerebellar granule cells	unassigned
6	Collecting duct	duct epithelial cell, kidney collecting duct epithelial cell, kidney proximal straight tubule epithelial cell
7	DCT/CD	duct epithelial cell, kidney collecting duct epithelial cell, kidney proximal straight tubule epithelial cell
8	Dendritic cells	dendritic cells
9	Distal convoluted tubule	duct epithelial cell, kidney collecting duct epithelial cell, kidney proximal straight tubule epithelial cell
10	Endothelial I (glomerular)	endothelial cell, endothelial cell of hepatic sinusoid, kidney capillary endothelial cell, lung endothelial cell
11	Endothelial I cells	endothelial cell, endothelial cell of hepatic sinusoid, kidney capillary endothelial cell, lung endothelial cell
12	Endothelial II cells	endothelial cell, endothelial cell of hepatic sinusoid, kidney capillary endothelial cell, lung endothelial cell
13	Enterocytes	unassigned
14	Erythroblasts	erythroblast, proerythroblast
15	Ex. neurons SCPN	unassigned
16	Hematopoietic progenitors	hematopoietic precursor cell, granulocytopoietic cell, early pro-B cell, late pro-B cell, granulocyte, leukocyte, promonocyte
17	Hepatocytes	hepatocyte
18	Immature B cells	immature B cell, early pro-B cell, late pro-B cell, Fraction A pre-pro B cell
19	Inhibitory neurons	unassigned
20	Loop of henle	kidney loop of Henle ascending limb epithelial cell
21	Macrophages	macrophage
22	Microglia	unassigned
23	Monocytes	classical monocyte, monocyte, non-classical monocyte, promonocyte
24	NK cells	natural killer cell
25	Oligodendrocytes	unassigned
26	Podocytes	unassigned
27	Proximal tubule	kidney proximal straight tubule epithelial cell
28	Proximal tubule S3	kidney proximal straight tubule epithelial cell
29	Purkinje cells	unassigned
30	Regulatory T cells	DN1 thymic pro-T cell, immature T cell, T cell
31	Sperm	unassigned
32	T cells	DN1 thymic pro-T cell, immature T cell, T cell
33	Type I pneumocytes	type II pneumocyte, lung endothelial cell
34	Type II pneumocytes	type II pneumocyte

### Sheet: ATAC_SS.RNA
	ATAC_cell_type_plot	sapply(mapSS, function(x) paste0(x, collapse = ", "))
1	Activated B cells	B cell, immature B cell, late pro-B cell, naive B cell, precursor B cell
2	Alveolar macrophages	macrophage
3	Astrocytes	unassigned
4	B cells	B cell, immature B cell, late pro-B cell, naive B cell, precursor B cell
5	Cardiomyocytes	cardiac muscle cell
6	Cerebellar granule cells	unassigned
7	Collecting duct	epithelial cell of proximal tubule, kidney collecting duct epithelial cell
8	DCT/CD	epithelial cell of proximal tubule, kidney collecting duct epithelial cell
9	Dendritic cells	dendritic cells
10	Distal convoluted tubule	epithelial cell of proximal tubule
11	Endothelial I (glomerular)	endothelial cell, endothelial cell of hepatic sinusoid, lung endothelial cell
12	Endothelial I cells	endothelial cell, endothelial cell of hepatic sinusoid, lung endothelial cell
13	Endothelial II cells	endothelial cell, endothelial cell of hepatic sinusoid, lung endothelial cell, stromal cell
14	Enterocytes	enterocyte of epithelium of large intestine
15	Erythroblasts	erythrocyte, megakaryocyte-erythroid progenitor cell
16	Ex. neurons SCPN	unassigned
17	Hematopoietic progenitors	hematopoietic precursor cell, granulocytopoietic cell, early pro-B cell, late pro-B cell, granulocyte, leukocyte, promonocyte
18	Hepatocytes	hepatocyte
19	Immature B cells	immature B cell, late pro-B cell, precursor B cell
20	Inhibitory neurons	unassigned
21	Loop of henle	kidney collecting duct epithelial cell
22	Macrophages	macrophage
23	Microglia	unassigned
24	Monocytes	classical monocyte, granulocyte monocyte progenitor cell, monocyte
25	NK cells	immature natural killer cell, mature natural killer cell, natural killer cell, pre-natural killer cell
26	Oligodendrocytes	unassigned
27	Podocytes	unassigned
28	Proximal tubule	epithelial cell of proximal tubule
29	Proximal tubule S3	epithelial cell of proximal tubule
30	Purkinje cells	unassigned
31	Regulatory T cells	DN1 thymic pro-T cell, immature NK T cell, immature T cell, regulatory T cell, T cell
32	Sperm	unassigned
33	T cells	DN1 thymic pro-T cell, immature NK T cell, immature T cell, regulatory T cell, T cell
34	Type I pneumocytes	epithelial cell of lung
35	Type II pneumocytes	epithelial cell of lung
