## Supplementary Tables 1-11 for "Cell-ID: gene signature extraction and cell identity recognition at individual cell level": SupTable6.xlsx

### Sheet: Sheet1
Functionnal Pathways	Download URL
WikiPathways	http://amp.pharm.mssm.edu/Enrichr/geneSetLibrary?mode=text&libraryName=WikiPathways_2019_Human
KEGG	http://amp.pharm.mssm.edu/Enrichr/geneSetLibrary?mode=text&libraryName=KEGG_2019_Human
Reactome	https://amp.pharm.mssm.edu/Enrichr/geneSetLibrary?mode=text&libraryName=Reactome_2016
GO Biological Process	https://amp.pharm.mssm.edu/Enrichr/geneSetLibrary?mode=text&libraryName=GO_Biological_Process_2018
GO Cellular Component	https://amp.pharm.mssm.edu/Enrichr/geneSetLibrary?mode=text&libraryName=GO_Cellular_Component_2018
GO Molecular Function	https://amp.pharm.mssm.edu/Enrichr/geneSetLibrary?mode=text&libraryName=GO_Molecular_Function_2018
