## Supplementary Tables 1-11 for "Cell-ID: gene signature extraction and cell identity recognition at individual cell level": SupTable7.xlsx

### Sheet: AssessmentPerCellType_CITE
dataset	method	cell_type	metric	value
CITE	CellID	Eryth	Precision	0.980392
CITE	CellID	Eryth	Recall	0.952381
CITE	CellID	Eryth	F1	0.966184
CITE	CellID	CD14 Mono	Precision	0.986467
CITE	CellID	CD14 Mono	Recall	0.8901
CITE	CellID	CD14 Mono	F1	0.935809
CITE	CellID	Mk	Precision	0.981818
CITE	CellID	Mk	Recall	0.5625
CITE	CellID	Mk	F1	0.715232
CITE	CellID	CD34	Precision	0.93913
CITE	CellID	CD34	Recall	0.907563
CITE	CellID	CD34	F1	0.923077
CITE	CellID	DC	Precision	0.385057
CITE	CellID	DC	Recall	0.957143
CITE	CellID	DC	F1	0.54918
CITE	CellID	CD4 T	Precision	0.965086
CITE	CellID	CD4 T	Recall	0.736756
CITE	CellID	CD4 T	F1	0.835604
CITE	CellID	CD8 T	Precision	0.643519
CITE	CellID	CD8 T	Recall	0.509158
CITE	CellID	CD8 T	F1	0.568507
CITE	CellID	CD16 Mono	Precision	0.931818
CITE	CellID	CD16 Mono	Recall	0.891304
CITE	CellID	CD16 Mono	F1	0.911111
CITE	CellID	B	Precision	0.991379
CITE	CellID	B	Recall	0.985714
CITE	CellID	B	F1	0.988539
CITE	CellID	NK	Precision	0.995397
CITE	CellID	NK	Recall	0.933118
CITE	CellID	NK	F1	0.963252
CITE	CellID	pDC	Precision	1
CITE	CellID	pDC	Recall	1
CITE	CellID	pDC	F1	1
CITE	SCINA	Eryth	Precision	0.238938
CITE	SCINA	Eryth	Recall	0.514286
CITE	SCINA	Eryth	F1	0.326284
CITE	SCINA	CD14 Mono	Precision	0.879951
CITE	SCINA	CD14 Mono	Recall	0.949411
CITE	SCINA	CD14 Mono	F1	0.913363
CITE	SCINA	Mk	Precision	0.529412
CITE	SCINA	Mk	Recall	0.1875
CITE	SCINA	Mk	F1	0.276923
CITE	SCINA	CD34	Precision	0.163551
CITE	SCINA	CD34	Recall	0.588235
CITE	SCINA	CD34	F1	0.255941
CITE	SCINA	DC	Precision	0
CITE	SCINA	DC	Recall	0
CITE	SCINA	DC	F1	0
CITE	SCINA	CD4 T	Precision	0.959295
CITE	SCINA	CD4 T	Recall	0.752221
CITE	SCINA	CD4 T	F1	0.843231
CITE	SCINA	CD8 T	Precision	0.680851
CITE	SCINA	CD8 T	Recall	0.703297
CITE	SCINA	CD8 T	F1	0.691892
CITE	SCINA	CD16 Mono	Precision	0
CITE	SCINA	CD16 Mono	Recall	0
CITE	SCINA	CD16 Mono	F1	0
CITE	SCINA	B	Precision	0.986532
CITE	SCINA	B	Recall	0.837143
CITE	SCINA	B	F1	0.905719
CITE	SCINA	NK	Precision	0.989607
CITE	SCINA	NK	Recall	0.924488
CITE	SCINA	NK	F1	0.95594
CITE	SCINA	pDC	Precision	0.844444
CITE	SCINA	pDC	Recall	0.77551
CITE	SCINA	pDC	F1	0.808511
CITE	AUCell	Eryth	Precision	1
CITE	AUCell	Eryth	Recall	0.742857
CITE	AUCell	Eryth	F1	0.852459
CITE	AUCell	CD14 Mono	Precision	0.985396
CITE	AUCell	CD14 Mono	Recall	0.617968
CITE	AUCell	CD14 Mono	F1	0.759582
CITE	AUCell	Mk	Precision	0.939394
CITE	AUCell	Mk	Recall	0.322917
CITE	AUCell	Mk	F1	0.48062
CITE	AUCell	CD34	Precision	0.314879
CITE	AUCell	CD34	Recall	0.764706
CITE	AUCell	CD34	F1	0.446078
CITE	AUCell	DC	Precision	0.269388
CITE	AUCell	DC	Recall	0.942857
CITE	AUCell	DC	F1	0.419048
CITE	AUCell	CD4 T	Precision	0.924157
CITE	AUCell	CD4 T	Recall	0.108259
CITE	AUCell	CD4 T	F1	0.193814
CITE	AUCell	CD8 T	Precision	0.40404
CITE	AUCell	CD8 T	Recall	0.14652
CITE	AUCell	CD8 T	F1	0.215054
CITE	AUCell	CD16 Mono	Precision	0.203463
CITE	AUCell	CD16 Mono	Recall	0.817391
CITE	AUCell	CD16 Mono	F1	0.325823
CITE	AUCell	B	Precision	1
CITE	AUCell	B	Recall	0.497143
CITE	AUCell	B	F1	0.664122
CITE	AUCell	NK	Precision	0.990011
CITE	AUCell	NK	Recall	0.962244
CITE	AUCell	NK	F1	0.97593
CITE	AUCell	pDC	Precision	0.979167
CITE	AUCell	pDC	Recall	0.959184
CITE	AUCell	pDC	F1	0.969072

### Sheet: OverallAssessment_CITE
data	method	metric	value	standar deviation
CITE	AUCell	F1	0.572873	0.286668
CITE	AUCell	Precision	0.728172	0.344993
CITE	AUCell	Recall	0.625641	0.316303
CITE	CellID	F1	0.85059	0.165092
CITE	CellID	Precision	0.890915	0.19619
CITE	CellID	Recall	0.847794	0.169711
CITE	SCINA	F1	0.543437	0.375755
CITE	SCINA	Precision	0.570235	0.401378
CITE	SCINA	Recall	0.566554	0.351226

### Sheet: AssessmentPerCellType_REAP
data	method	cell_type	metric	value
REAP	CellID	CD14 Mono	Precision	0.956547
REAP	CellID	CD14 Mono	Recall	0.789197
REAP	CellID	CD14 Mono	F1	0.864851
REAP	CellID	CD16 Mono	Precision	0.943534
REAP	CellID	CD16 Mono	Recall	0.808112
REAP	CellID	CD16 Mono	F1	0.870588
REAP	CellID	DC	Precision	0.911111
REAP	CellID	DC	Recall	0.803922
REAP	CellID	DC	F1	0.854167
REAP	CellID	B	Precision	0.992888
REAP	CellID	B	Recall	0.928191
REAP	CellID	B	F1	0.95945
REAP	CellID	CD8 T	Precision	0.375
REAP	CellID	CD8 T	Recall	0.0826953
REAP	CellID	CD8 T	F1	0.135508
REAP	CellID	pDC	Precision	1
REAP	CellID	pDC	Recall	0.606557
REAP	CellID	pDC	F1	0.755102
REAP	CellID	Mk	Precision	0.977273
REAP	CellID	Mk	Recall	0.796296
REAP	CellID	Mk	F1	0.877551
REAP	CellID	NK	Precision	0.513732
REAP	CellID	NK	Recall	0.952096
REAP	CellID	NK	F1	0.667366
REAP	CellID	CD4 T	Precision	0.961791
REAP	CellID	CD4 T	Recall	0.626604
REAP	CellID	CD4 T	F1	0.758832
REAP	SCINA	CD14 Mono	Precision	0.718601
REAP	SCINA	CD14 Mono	Recall	0.864245
REAP	SCINA	CD14 Mono	F1	0.784722
REAP	SCINA	CD16 Mono	Precision	0.06
REAP	SCINA	CD16 Mono	Recall	0.0234009
REAP	SCINA	CD16 Mono	F1	0.03367
REAP	SCINA	DC	Precision	0.0382166
REAP	SCINA	DC	Recall	0.0392157
REAP	SCINA	DC	F1	0.0387097
REAP	SCINA	B	Precision	0.987578
REAP	SCINA	B	Recall	0.845745
REAP	SCINA	B	F1	0.911175
REAP	SCINA	CD8 T	Precision	0.275964
REAP	SCINA	CD8 T	Recall	0.14242
REAP	SCINA	CD8 T	F1	0.187879
REAP	SCINA	pDC	Precision	0.916667
REAP	SCINA	pDC	Recall	0.180328
REAP	SCINA	pDC	F1	0.30137
REAP	SCINA	Mk	Precision	0.744681
REAP	SCINA	Mk	Recall	0.648148
REAP	SCINA	Mk	F1	0.693069
REAP	SCINA	NK	Precision	0.493103
REAP	SCINA	NK	Recall	0.856287
REAP	SCINA	NK	F1	0.625821
REAP	SCINA	CD4 T	Precision	0.857534
REAP	SCINA	CD4 T	Recall	0.121743
REAP	SCINA	CD4 T	F1	0.213215
REAP	AUCell	CD14 Mono	Precision	0.93018
REAP	AUCell	CD14 Mono	Recall	0.197419
REAP	AUCell	CD14 Mono	F1	0.32571
REAP	AUCell	CD16 Mono	Precision	0.860082
REAP	AUCell	CD16 Mono	Recall	0.652106
REAP	AUCell	CD16 Mono	F1	0.741792
REAP	AUCell	DC	Precision	0.244576
REAP	AUCell	DC	Recall	0.810458
REAP	AUCell	DC	F1	0.375758
REAP	AUCell	B	Precision	1
REAP	AUCell	B	Recall	0.406915
REAP	AUCell	B	F1	0.57845
REAP	AUCell	CD8 T	Precision	0.268657
REAP	AUCell	CD8 T	Recall	0.0275651
REAP	AUCell	CD8 T	F1	0.05
REAP	AUCell	pDC	Precision	0.981481
REAP	AUCell	pDC	Recall	0.868852
REAP	AUCell	pDC	F1	0.921739
REAP	AUCell	Mk	Precision	0.77551
REAP	AUCell	Mk	Recall	0.703704
REAP	AUCell	Mk	F1	0.737864
REAP	AUCell	NK	Precision	0.47877
REAP	AUCell	NK	Recall	0.979042
REAP	AUCell	NK	F1	0.643068
REAP	AUCell	CD4 T	Precision	0.964706
REAP	AUCell	CD4 T	Recall	0.0318942
REAP	AUCell	CD4 T	F1	0.061747

### Sheet: OverallAssessment_REAP
data	method	metric	value	standard deviation
REAP	AUCell	F1	0.492903	0.30811
REAP	AUCell	Precision	0.722663	0.308505
REAP	AUCell	Recall	0.519773	0.36496
REAP	CellID	F1	0.749268	0.245777
REAP	CellID	Precision	0.847986	0.232947
REAP	CellID	Recall	0.710408	0.262095
REAP	SCINA	F1	0.42107	0.334765
REAP	SCINA	Precision	0.565816	0.36485
REAP	SCINA	Recall	0.413504	0.378545
