## Supplementary Tables 1-11 for "Cell-ID: gene signature extraction and cell identity recognition at individual cell level": SupTable8.xlsx

### Sheet: SupTable8
cell_type	metric	values
CD34+	Precision	0.0852766
CD34+	Recall	0.94
CD34+	F1	0.156368
Erythrocytes	Precision	0.760101
Erythrocytes	Recall	0.86
Erythrocytes	F1	0.806971
pDC	Precision	0.329818
pDC	Recall	0.92
pDC	F1	0.485563
