## Supplementary Tables 1-11 for "Cell-ID: gene signature extraction and cell identity recognition at individual cell level": SupTable10.xlsx

### Sheet: OverallAssessment
Reference Data	metrics	CellID(G)	CellID(C)	scmap_cluster	scmap_cell	Seurat	MNN	SCN	scPred	CHETAH	CaSTLe	scID	SingleR
Montoro	Precision	0.9138	0.724592	0.21584	0.673785	0.691286	0.717045	0.575189	0.766957	0.410036	0.0998317	0.742364	0.439687
Montoro	Recall	0.788095	0.620133	0.25	0.294521	0.559901	0.389338	0.629374	0.512262	0.401915	0.259251	0.362344	0.419874
Montoro	F1	0.82878	0.513976	0.231667	0.127822	0.467783	0.433389	0.586973	0.564546	0.236136	0.032733	0.372758	0.208879
Plasschaert Mouse	Precision	0.922592	0.796175	0.46587	0.508048	0.772684	0.761104	0.77564	0.470445	0.224784	0.0966516	0.667896	0.3252
Plasschaert Mouse	Recall	0.733307	0.560405	0.251506	0.306221	0.614338	0.408245	0.541576	0.318634	0.25915	0.17409	0.418816	0.415775
Plasschaert Mouse	F1	0.8113	0.534537	0.234679	0.305796	0.562307	0.483339	0.614921	0.365383	0.238041	0.0833935	0.512365	0.284936

### Sheet: AssessmentPerCellType
reference_dataset	cell_type	metric	CaSTLe	CellID(C)	CellID(G)	CHETAH	MNN	scID	scmap_cell	scmap_cluster	SCN	scPred	Seurat	SingleR
Montoro	Brush.Tuft	F1	0.0478229	0.861635	0.889632	0.0986181	0.757353	0.497738	0.0547945	0	0.835366	0.774908	0.847222	0.048
Montoro	Brush.Tuft	Precision	0.024512	0.901316	1	0.0520212	0.971698	1	0.0282781	0	0.845679	1	1	0.0245938
Montoro	Brush.Tuft	Recall	0.975904	0.825301	0.801205	0.945783	0.620482	0.331325	0.879518	0	0.825301	0.63253	0.73494	0.993976
Montoro	Endocrine	F1	0.0188235	0.801431	0.686316	0	0.0804954	0.4637	0.0128205	0	0.390093	0.418367	0.836773	0.553691
Montoro	Endocrine	Precision	0.0148148	0.899598	0.987879	0	1	0.846154	1	0	0.286798	1	1	0.576923
Montoro	Endocrine	Recall	0.0258065	0.722581	0.525806	0	0.0419355	0.319355	0.00645161	0	0.609677	0.264516	0.719355	0.532258
Montoro	Goblet	F1	0.0642857	0.286906	0.77305	0.154116	0.0315893	0.25	0.015534	0	0.231853	0.227954	0.136124	0.233184
Montoro	Goblet	Precision	0.36	0.171527	0.705502	0.721311	0.0318091	0.15562	0.8	0	0.25908	0.164218	0.0747682	0.490566
Montoro	Goblet	Recall	0.0352941	0.876471	0.854902	0.0862745	0.0313725	0.635294	0.00784314	0	0.209804	0.372549	0.758824	0.152941
Montoro	Rejection	F1	0	0.105932	0.966123	0.691811	0.864118	0.279594	0.42814	0.92667	0.890581	0.836953	0.0510125	0.000641746
Montoro	Rejection	Precision	0	0.925926	0.96182	0.866812	0.864674	0.967681	0.866862	0.863359	0.909197	0.90361	0.690377	0.666667
Montoro	Rejection	Recall	0	0.0561798	0.970465	0.575602	0.863563	0.163403	0.28427	1	0.872713	0.779454	0.0264848	0.000321027
Plasschaert Mouse	Brush.Tuft	F1	0.0940439	0.835088	0.870748	0.0565724	0.75188	0.630037	0.124464	0.011976	0.888889	0.599156	0.866894	0.245557
Plasschaert Mouse	Brush.Tuft	Precision	0.0540541	1	1	0.0390805	1	0.803738	0.0966667	1	0.971429	1	1	0.141791
Plasschaert Mouse	Brush.Tuft	Recall	0.361446	0.716867	0.771084	0.10241	0.60241	0.518072	0.174699	0.0060241	0.819277	0.427711	0.76506	0.915663
Plasschaert Mouse	Endocrine	F1	0.228188	0.708333	0.803089	0	0.213256	0.725898	0.139276	0	0.550117	0	0.814532	0.726899
Plasschaert Mouse	Endocrine	Precision	0.174658	1	1	0	1	0.876712	0.510204	0	0.991597	0	1	1
Plasschaert Mouse	Endocrine	Recall	0.329032	0.548387	0.670968	0	0.119355	0.619355	0.0806452	0	0.380645	0	0.687097	0.570968
Plasschaert Mouse	Goblet	F1	0.0113422	0.36089	0.619102	0	0.133983	0.0250784	0.0558659	0	0.137834	0.0201511	0.221614	0.167286
Plasschaert Mouse	Goblet	Precision	0.157895	0.229578	0.749304	0	0.176849	0.0625	0.555556	0	0.243781	0.028169	0.128776	0.159011
Plasschaert Mouse	Goblet	Recall	0.00588235	0.843137	0.527451	0	0.107843	0.0156863	0.0294118	0	0.0960784	0.0156863	0.794118	0.176471
Plasschaert Mouse	Rejection	F1	0	0.233836	0.95226	0.895591	0.834236	0.668448	0.903579	0.926739	0.882846	0.842225	0.346189	0
Plasschaert Mouse	Rejection	Precision	0	0.955121	0.941066	0.860056	0.867568	0.928633	0.869765	0.863479	0.895754	0.85361	0.96196	0
Plasschaert Mouse	Rejection	Recall	0	0.133226	0.963724	0.934189	0.803371	0.522151	0.940128	1	0.870305	0.83114	0.211075	0
