## Supplementary Tables 1-11 for "Cell-ID: gene signature extraction and cell identity recognition at individual cell level": SupTable11.xlsx

### Sheet: Cell_Population
Reference Data	cell_type	metrics	CaSTLe	CellID(C)	CellID(G)	CHETAH	MNN	scID	scmap_cell	scmap_cluster	SCN	scPred	Seurat	SingleR
10X	Activated B cells	F1	0.066	0.596	0.467	0	0.122	0.086	0.032	0	0.044	0	0.103	0.154
10X	Activated B cells	Precision	0.035	0.548	0.383	0	0.091	0.05	0.134	0	0.03	0	0.055	0.085
10X	Activated B cells	Recall	0.703	0.652	0.598	0	0.182	0.326	0.018	0	0.08	0	0.957	0.83
10X	Alveolar macrophages	F1	0.251	0.14	0.935	0	0.049	0.086	0.431	0.035	0.346	0.039	0	0.705
10X	Alveolar macrophages	Precision	0.593	1	1	0	1	1	0.839	1	0.272	1	0	0.568
10X	Alveolar macrophages	Recall	0.159	0.075	0.878	0	0.025	0.045	0.29	0.018	0.474	0.02	0	0.93
10X	B cells	F1	0.391	0.97	0.942	0	0.458	0.381	0.29	0	0.166	0	0.442	0.514
10X	B cells	Precision	0.271	0.98	1	0	0.667	0.997	0.992	0	0.993	0	0.316	0.995
10X	B cells	Recall	0.704	0.96	0.89	0	0.349	0.235	0.17	0	0.091	0	0.739	0.346
10X	Cardiomyocytes	F1	0.362	0.953	0.948	0	0	0.509	0.023	0	0.546	0.813	0	0.952
10X	Cardiomyocytes	Precision	0.27	1	1	1	0	0.994	1	0	1	1	0	0.993
10X	Cardiomyocytes	Recall	0.55	0.911	0.901	0	0	0.342	0.012	0	0.375	0.686	0	0.914
10X	Collecting duct	F1	0.013	0.897	0.472	0.001	0.012	0.016	0.233	0	0.215	0	0.292	0.27
10X	Collecting duct	Precision	0.007	0.844	0.511	0.001	0.5	0.008	0.228	0	0.146	0	0.226	0.18
10X	Collecting duct	Recall	0.152	0.957	0.439	0.006	0.006	0.274	0.238	0	0.409	0	0.415	0.537
10X	DCT/CD	F1	0.031	0.97	0.93	0	0	0.095	0.286	0	0.55	0.334	0.719	0.629
10X	DCT/CD	Precision	0.018	0.945	0.878	0	0	0.051	0.445	0	0.464	1	0.639	0.509
10X	DCT/CD	Recall	0.129	0.996	0.988	0	0	0.579	0.211	0	0.674	0.201	0.821	0.823
10X	Dendritic cells	F1	0	0	0	0	0	0.295	0	0	0	0	0	0.006
10X	Dendritic cells	Precision	0	0	0	0	0	1	0	0	0	0	0	1
10X	Dendritic cells	Recall	0	0	0	0	0	0.173	0	0	0	0	0	0.003
10X	Distal convoluted tubule	F1	0.041	0.947	0.893	0.004	0	0.07	0.133	0	0.457	0.312	0.557	0.415
10X	Distal convoluted tubule	Precision	0.022	0.915	0.819	0.002	0	0.037	0.195	0	0.349	1	0.478	0.32
10X	Distal convoluted tubule	Recall	0.254	0.981	0.981	0.009	0	0.646	0.1	0	0.658	0.185	0.668	0.589
10X	Endothelial I (glomerular)	F1	0.123	0.995	0.994	0	0.015	0.121	0.046	0	0.288	0.153	0.211	0.694
10X	Endothelial I (glomerular)	Precision	0.111	0.991	0.993	0	1	0.07	0.5	0	0.561	1	0.985	0.556
10X	Endothelial I (glomerular)	Recall	0.137	1	0.996	0	0.007	0.454	0.024	0	0.194	0.083	0.118	0.924
10X	Endothelial I cells	F1	0.079	0.992	0.989	0	0.002	0.176	0.025	0	0.233	0.05	0.451	0.758
10X	Endothelial I cells	Precision	0.091	0.994	0.995	0	1	0.108	0.458	0	0.6	1	0.996	0.656
10X	Endothelial I cells	Recall	0.069	0.989	0.982	0	0.001	0.468	0.013	0	0.145	0.026	0.291	0.898
10X	Endothelial II cells	F1	0.389	0.843	0.821	0	0	0.289	0.161	0	0.47	0.007	0.623	0.762
10X	Endothelial II cells	Precision	0.409	0.733	0.753	0	0	0.235	0.948	0	0.868	1	0.91	0.784
10X	Endothelial II cells	Recall	0.371	0.992	0.902	0	0	0.376	0.088	0	0.323	0.004	0.474	0.741
10X	Erythroblasts	F1	0.026	0.988	0.998	0.02	0.09	0.514	0.099	0	0.412	0.573	0.781	0.964
10X	Erythroblasts	Precision	0.068	0.988	1	1	0.978	0.952	1	0	0.911	0.702	0.999	0.944
10X	Erythroblasts	Recall	0.016	0.989	0.995	0.01	0.047	0.352	0.052	0	0.266	0.484	0.641	0.985
10X	Hematopoietic progenitors	F1	0.584	0.452	0.753	0	0.021	0.337	0.006	0	0.043	0.001	0.877	0.391
10X	Hematopoietic progenitors	Precision	0.752	0.597	0.85	0	0.766	0.221	0.116	0	0.099	1	1	0.385
10X	Hematopoietic progenitors	Recall	0.478	0.363	0.676	0	0.011	0.709	0.003	0	0.027	0	0.78	0.398
10X	Hepatocytes	F1	0.535	0.914	0.891	0.801	0	0.29	0.517	0	0.603	0	0.917	0.98
10X	Hepatocytes	Precision	0.817	1	1	0.999	0	0.999	1	1	0.971	0	1	0.999
10X	Hepatocytes	Recall	0.398	0.842	0.804	0.669	0	0.17	0.349	0	0.437	0	0.846	0.963
10X	Immature B cells	F1	0.776	0.776	0.675	0	0.197	0.102	0.029	0	0.047	0	0.961	0.19
10X	Immature B cells	Precision	0.964	0.739	0.529	0	0.913	0.06	0.15	0	0.034	0	1	0.106
10X	Immature B cells	Recall	0.65	0.817	0.931	0	0.111	0.341	0.016	0	0.077	0	0.924	0.907
10X	Loop of henle	F1	0.116	0.982	0.943	0.082	0.026	0.05	0.236	0	0.682	0	0.575	0.801
10X	Loop of henle	Precision	0.07	0.997	0.983	0.946	0.688	1	0.83	0	0.942	0	0.963	0.709
10X	Loop of henle	Recall	0.336	0.967	0.907	0.043	0.013	0.026	0.137	0	0.535	0	0.41	0.921
10X	Macrophages	F1	0.147	0.419	0.175	0	0.032	0.043	0.013	0	0.035	0	0	0.014
10X	Macrophages	Precision	0.198	0.277	0.23	0	0.27	0.765	0.286	0	0.022	0	0	0.364
10X	Macrophages	Recall	0.117	0.854	0.141	0	0.017	0.022	0.007	0	0.083	0	0	0.007
10X	Monocytes	F1	0.068	0.086	0.528	0	0.007	0.254	0.007	0	0.067	0	0	0.115
10X	Monocytes	Precision	0.2	0.079	0.445	0	0.308	0.289	0.5	0	0.406	0	0	0.098
10X	Monocytes	Recall	0.041	0.094	0.649	0	0.003	0.226	0.003	0	0.037	0	0	0.138
10X	NK cells	F1	0.023	0.825	0.972	0	0.06	0.713	0.067	0	0.374	0	0.474	0.737
10X	NK cells	Precision	0.133	0.876	0.952	0	0.667	0.953	1	0	0.625	0	0.605	0.766
10X	NK cells	Recall	0.013	0.78	0.994	0	0.031	0.569	0.035	0	0.267	0	0.39	0.711
10X	Proximal tubule	F1	0.152	0.98	0.871	0.755	0.005	0.268	0.552	0.009	0.694	0.002	0.674	0.951
10X	Proximal tubule	Precision	0.951	1	1	0.648	1	1	0.999	1	0.989	1	1	0.974
10X	Proximal tubule	Recall	0.083	0.961	0.771	0.905	0.003	0.154	0.381	0.004	0.535	0.001	0.508	0.93
10X	Proximal tubule S3	F1	0.097	0.999	0.978	0.468	0	0.007	0.816	0	0.756	0	0.281	0.938
10X	Proximal tubule S3	Precision	0.738	1	1	0.31	0	1	0.998	0	0.961	0	1	0.902
10X	Proximal tubule S3	Recall	0.052	0.998	0.956	0.956	0	0.003	0.69	0	0.623	0	0.163	0.976
10X	Regulatory T cells	F1	0.369	0.84	0.954	0	0.214	0.639	0.074	0	0.624	0	0	0.774
10X	Regulatory T cells	Precision	0.306	0.835	0.998	0	0.18	0.537	0.905	0	0.983	0	0	0.879
10X	Regulatory T cells	Recall	0.463	0.846	0.915	0	0.264	0.789	0.039	0	0.457	0	0	0.691
10X	T cells	F1	0.551	0.975	0.977	0	0.238	0.749	0.377	0	0.715	0.024	0.294	0.957
10X	T cells	Precision	0.872	0.99	1	0	0.682	0.942	0.999	0	0.999	1	1	0.994
10X	T cells	Recall	0.402	0.961	0.955	0	0.144	0.621	0.232	0	0.556	0.012	0.172	0.923
10X	Type I pneumocytes	F1	0.044	0.001	0.942	0.113	0	0.073	0	0	0.011	0.193	0.04	0.325
10X	Type I pneumocytes	Precision	0.067	0.125	0.997	0.246	0	0.074	0	0	0.118	1	0.971	0.853
10X	Type I pneumocytes	Recall	0.033	0.001	0.893	0.073	0	0.073	0	0	0.006	0.107	0.02	0.201
10X	Type II pneumocytes	F1	0.004	0.859	0.885	0.149	0	0.074	0	0	0.256	0.373	0.108	0.584
10X	Type II pneumocytes	Precision	0.003	0.961	0.977	0.103	0	0.041	0	0	1	1	1	0.684
10X	Type II pneumocytes	Recall	0.006	0.777	0.809	0.268	0	0.401	0	0	0.146	0.229	0.057	0.51
SS	Activated B cells	F1	0.054	0.26	0.599	0	0.143	0.117	0	0	0.076	0.668	0.132	0.262
SS	Activated B cells	Precision	0.048	0.161	0.596	0	0.121	0.114	0	0	0.667	1	1	0.155
SS	Activated B cells	Recall	0.063	0.673	0.602	0	0.176	0.121	0	0	0.04	0.501	0.071	0.84
SS	Alveolar macrophages	F1	0.049	0	0	0	0	0	0	0	0	0	0	0.01
SS	Alveolar macrophages	Precision	0.172	0	0	0	0	0	0	0	0	0	0	0.054
SS	Alveolar macrophages	Recall	0.029	0	0	0	0	0	0	0	0	0	0	0.005
SS	B cells	F1	0.269	0.832	0.951	0.007	0.512	0.636	0.069	0	0.356	0.75	0.334	0.816
SS	B cells	Precision	0.602	0.745	0.962	0.351	0.766	0.854	0.923	1	0.992	1	1	0.699
SS	B cells	Recall	0.173	0.941	0.941	0.004	0.384	0.506	0.036	0	0.217	0.6	0.201	0.98
SS	Cardiomyocytes	F1	0.288	0.908	0.957	0.443	0.007	0.754	0.373	0	0.69	0.002	0.916	0.978
SS	Cardiomyocytes	Precision	0.267	1	1	1	1	1	0.997	0	1	1	1	0.973
SS	Cardiomyocytes	Recall	0.312	0.832	0.917	0.285	0.003	0.605	0.23	0	0.527	0.001	0.844	0.983
SS	Collecting duct	F1	0.019	0.034	0.004	0.033	0	0.023	0	0	0.067	0	0.105	0.019
SS	Collecting duct	Precision	0.01	0.026	0.003	0.018	0	0.018	0	0	0.036	0	0.084	0.02
SS	Collecting duct	Recall	0.201	0.049	0.006	0.299	0	0.03	0	0	0.561	0	0.14	0.018
SS	DCT/CD	F1	0.071	0.755	0.752	0.156	0.008	0.229	0	0	0.154	0	0.585	0.164
SS	DCT/CD	Precision	0.041	0.621	0.615	0.091	0.087	0.27	0	0	0.091	0	0.554	0.284
SS	DCT/CD	Recall	0.282	0.964	0.968	0.543	0.004	0.199	0	0	0.495	0	0.618	0.115
SS	Dendritic cells	F1	0	0	0	0	0	0	0	0	0	0	0	0
SS	Dendritic cells	Precision	0	0	0	0	0	0	0	0	0	0	0	0
SS	Dendritic cells	Recall	0	0	0	0	0	0	0	0	0	0	0	0
SS	Distal convoluted tubule	F1	0.018	0	0	0.019	0	0	0	0	0	0	0	0
SS	Distal convoluted tubule	Precision	0.012	0	0	0.011	0	0	0	0	0	0	0	0
SS	Distal convoluted tubule	Recall	0.038	0	0	0.069	0	0	0	0	0	0	0	0
SS	Endothelial I (glomerular)	F1	0.184	0.351	0.667	0.126	0.031	0.294	0.033	0	0.238	0	0.668	0.828
SS	Endothelial I (glomerular)	Precision	0.126	0.245	0.979	0.667	0.209	0.224	1	0	0.937	0	1	0.762
SS	Endothelial I (glomerular)	Recall	0.34	0.618	0.506	0.07	0.017	0.426	0.017	0	0.136	0	0.502	0.906
SS	Endothelial I cells	F1	0.193	0.622	0.966	0.081	0.026	0.444	0.029	0	0.276	0	0.465	0.864
SS	Endothelial I cells	Precision	0.153	0.455	0.993	0.667	0.261	0.374	1	0	0.966	0	1	0.836
SS	Endothelial I cells	Recall	0.263	0.984	0.941	0.043	0.014	0.547	0.015	0	0.161	0	0.303	0.894
SS	Endothelial II cells	F1	0.232	0.764	0.902	0.117	0.003	0.687	0.158	0	0.408	0	0.721	0.815
SS	Endothelial II cells	Precision	0.208	0.625	0.996	0.899	0.105	0.693	0.991	0	0.977	0	0.999	0.875
SS	Endothelial II cells	Recall	0.263	0.984	0.824	0.063	0.001	0.682	0.086	0	0.258	0	0.564	0.762
SS	Enterocytes	F1	0.488	0.86	0.924	0.332	0.17	0.475	0.1	0	0.514	0.033	0.696	0.86
SS	Enterocytes	Precision	0.656	0.804	0.992	0.987	0.914	0.832	0.31	1	0.807	1	0.924	0.811
SS	Enterocytes	Recall	0.388	0.924	0.865	0.2	0.094	0.332	0.06	0	0.377	0.017	0.558	0.916
SS	Erythroblasts	F1	0.17	0.778	0.965	0.037	0.046	0.063	0	0.004	0.218	0	0.098	0.374
SS	Erythroblasts	Precision	0.096	0.827	1	0.898	0.54	0.053	0	1	0.126	0	0.14	0.796
SS	Erythroblasts	Recall	0.75	0.734	0.932	0.019	0.024	0.076	0	0.002	0.813	0	0.076	0.245
SS	Hematopoietic progenitors	F1	0.078	0.596	0.48	0.001	0.017	0.456	0.011	0	0.05	0	0	0.453
SS	Hematopoietic progenitors	Precision	0.121	0.655	0.693	0.022	0.153	0.435	0.204	0	0.64	0	0	0.42
SS	Hematopoietic progenitors	Recall	0.057	0.546	0.367	0	0.009	0.479	0.006	0	0.026	0	0	0.493
SS	Hepatocytes	F1	0.39	0.91	0.886	0.8	0	0.771	0.394	0.004	0.593	0	0.87	0.987
SS	Hepatocytes	Precision	0.708	1	1	0.827	0	1	1	1	0.996	0	1	0.987
SS	Hepatocytes	Recall	0.269	0.835	0.795	0.774	0	0.627	0.246	0.002	0.422	0	0.769	0.987
SS	Immature B cells	F1	0.199	0.753	0.696	0.042	0.317	0.179	0.021	0	0.064	0.021	0.007	0.314
SS	Immature B cells	Precision	0.556	0.932	0.672	0.26	0.847	0.179	0.375	0	0.792	1	1	0.19
SS	Immature B cells	Recall	0.121	0.631	0.722	0.023	0.195	0.179	0.011	0	0.033	0.011	0.004	0.907
SS	Loop of henle	F1	0.136	0.802	0.801	0.559	0.007	0.441	0.002	0	0.344	0	0.751	0.533
SS	Loop of henle	Precision	0.09	0.715	0.711	0.438	0.15	0.533	1	0	0.218	0	0.719	0.729
SS	Loop of henle	Recall	0.28	0.913	0.919	0.773	0.004	0.377	0.001	0	0.816	0	0.785	0.42
SS	Monocytes	F1	0.065	0.608	0.029	0.002	0.015	0.164	0.005	0	0.02	0	0	0.167
SS	Monocytes	Precision	0.667	0.523	0.026	1	0.148	0.099	0.107	0	0.101	0	0	0.14
SS	Monocytes	Recall	0.034	0.726	0.033	0.001	0.008	0.484	0.003	0	0.011	0	0	0.208
SS	NK cells	F1	0.006	0.333	0.535	0	0.146	0.374	0.006	0.011	0.497	0	0.628	0.359
SS	NK cells	Precision	0.05	0.439	0.975	0	0.551	0.425	0.167	0.043	0.683	0	0.927	0.221
SS	NK cells	Recall	0.003	0.269	0.369	0	0.084	0.334	0.003	0.006	0.391	0	0.475	0.947
SS	Proximal tubule	F1	0.242	0.931	0.934	0.649	0	0.585	0.163	0	0.694	0	0.818	0.899
SS	Proximal tubule	Precision	0.326	1	1	0.528	0	0.999	1	0	0.929	0	1	0.991
SS	Proximal tubule	Recall	0.193	0.87	0.876	0.84	0	0.414	0.089	0	0.553	0	0.692	0.823
SS	Proximal tubule S3	F1	0.161	0.998	0.997	0.37	0	0.352	0.114	0	0.663	0	0.992	0.711
SS	Proximal tubule S3	Precision	0.122	1	1	0.229	0	0.992	1	0	0.763	0	1	0.947
SS	Proximal tubule S3	Recall	0.239	0.997	0.993	0.963	0	0.214	0.061	0	0.586	0	0.983	0.569
SS	Regulatory T cells	F1	0.053	0.439	0.787	0.531	0.13	0.528	0.02	0	0.624	0	0.016	0.731
SS	Regulatory T cells	Precision	0.034	0.833	0.691	0.619	0.089	0.383	1	0	0.975	0	1	0.866
SS	Regulatory T cells	Recall	0.125	0.298	0.913	0.465	0.235	0.849	0.01	0	0.459	0	0.008	0.632
SS	T cells	F1	0.362	0.914	0.966	0.191	0.327	0.812	0.173	0	0.741	0	0.838	0.857
SS	T cells	Precision	0.566	0.996	0.976	0.869	0.622	0.905	1	0	0.999	0	1	0.993
SS	T cells	Recall	0.266	0.845	0.955	0.107	0.222	0.737	0.095	0	0.589	0	0.721	0.754
SS	Type I pneumocytes	F1	0.004	0.917	0.92	0.229	0	0.587	0.033	0	0.647	0	0.535	0.629
SS	Type I pneumocytes	Precision	0.136	0.92	0.907	0.95	0	0.798	0.871	0	0.768	0	0.995	0.809
SS	Type I pneumocytes	Recall	0.002	0.913	0.935	0.13	0	0.464	0.017	0	0.559	0	0.366	0.515
SS	Type II pneumocytes	F1	0.011	0.412	0.564	0.377	0	0.134	0.048	0	0.15	0	0.384	0.42
SS	Type II pneumocytes	Precision	0.05	0.366	0.441	0.78	0	0.116	0.5	0	0.113	0	0.927	0.323
SS	Type II pneumocytes	Recall	0.006	0.471	0.783	0.248	0	0.159	0.025	0	0.223	0	0.242	0.599

### Sheet: Overall
Reference Data	metrics	CellID(G)	CellID(C)	scmap_cluster	scmap_cell	Seurat	MNN	SCN	scPred	CHETAH	CaSTLe	scID	SingleR
10X	Precision	0.812	0.777	0.12	0.581	0.606	0.428	0.574	0.508	0.21	0.319	0.535	0.652
10X	Recall	0.798	0.75	0.001	0.124	0.376	0.049	0.299	0.081	0.118	0.253	0.335	0.672
10X	F1	0.797	0.736	0.002	0.178	0.375	0.062	0.345	0.115	0.096	0.21	0.249	0.583
SS	Precision	0.689	0.596	0.162	0.538	0.691	0.263	0.583	0.2	0.484	0.233	0.452	0.555
SS	Recall	0.647	0.641	0	0.04	0.357	0.059	0.33	0.045	0.237	0.188	0.354	0.581
SS	F1	0.651	0.591	0.001	0.07	0.422	0.076	0.323	0.059	0.204	0.15	0.364	0.522
